# The Multiomics Blueprint of Extreme Human Lifespan

**DOI:** 10.1101/2025.02.24.639740

**Authors:** Eloy Santos-Pujol, Aleix Noguera-Castells, Marta Casado-Pelaez, Carlos A. García-Prieto, Claudia Vasallo, Ignacio Campillo-Marcos, Carlos Quero-Dotor, Eva Crespo-García, Alberto Bueno-Costa, Fernando Setién, Gerardo Ferrer, Veronica Davalos, Elisabeta Mereu, Raquel Pluvinet, Carles Arribas, Carolina de la Torre, Francisco Villavicencio, Lauro Sumoy, Isabel Granada, Natalie S. Coles, Pamela Acha, Francesc Solé, Mar Mallo, Caterina Mata, Sara Peregrina, Toni Gabaldón, Marc Llirós, Meritxell Pujolassos, Robert Carreras-Torres, Aleix Lluansí, Librado Jesús García-Gil, Xavier Aldeguer, Sara Samino, Pol Torné, Josep Ribalta, Montse Guardiola, Núria Amigó, Oscar Yanes, Paula Martínez, Raúl Sánchez-Vázquez, Maria A. Blasco, Jose Oviedo, Bernardo Lemos, Julia Rius-Bonet, Marta Torrubiano, Marta Massip-Salcedo, Kamal A. Khidir, Thong Huy Cao, Paulene A. Quinn, Donald J. L. Jones, Salvador Macip, Eva Brigos-Barril, Mauricio Moldes, Fabio Bartieri, Gerard Muntané, Hafid Laayouni, Arcadi Navarro, Manel Esteller

## Abstract

The indexed individual, from now on termed M116, was the world’s oldest verified living person from January 17^th^ 2023 until her passing on August 19^th^ 2024, reaching the age of 117 years and 168 days (https://www.supercentenarian.com/records.html). She was a Caucasian woman born on March 4^th^ 1907 in San Francisco, USA, from Spanish parents and settled in Spain since she was 8. A timeline of her life events and her genealogical tree are shown in **Supplementary Fig. 1a-b**. Although centenarians are becoming more common in the demographics of human populations, the so-called supercentenarians (over 110 years old) are still a rarity. In Catalonia, the historic nation where M116 lived, the life-expectancy for women is 86 years, so she exceeded the average by more than 30 years (https://www.idescat.cat). In a similar manner to premature aging syndromes, such as Hutchinson-Gilford Progeria and Werner syndrome, which can provide relevant clues about the mechanisms of aging, the study of supercentenarians might also shed light on the pathways involved in lifespan. To unfold the biological properties exhibited by such a remarkable human being, we developed a comprehensive multiomics analysis of her genomic, transcriptomic, metabolomic, proteomic, microbiomic and epigenomic landscapes in different tissues, as depicted in **Fig. 1a**, comparing the results with those observed in non-supercentenarian populations. The picture that emerges from our study shows that extremely advanced age and poor health are not intrinsically linked and that both processes can be distinguished and dissected at the molecular level.

**Fig. 1.**

Chromosomes and genes. **a**, Schematic representation of all –omics studied in the supercentenarian. **b**, Telomeres marked with Cy3 (yellow) in nuclei stained with DAPI (blue) observed in HT-qFISH from M116 and younger women’s PBMCs. Scale bars: 20 µm. **c**, Telomere length (Kb) calculation (left) and percentage of extremely short telomeres (below the 20th percentile) (right) in M116 (orange) using standard curve from samples previously analyzed (black) and control women (blue) (**Online Methods**). **d**, Circos plot with chromosomal alterations detected through optical genome mapping in supercentenarian. **e**, Variants of interest (VOI)-harboring genes found in supercentenarian’s genomic DNA contributing to immune function, cardiovascular health, neuroprotection, metabolism, and DNA dynamics. **f**, Significantly enriched functions of VOI-harboring genes in the supercentenarian. **g**, VOI-harbouring genes significantly contributing to enriched functions. **h**, VOI-harboring genes found in supercentenarian’s genomic and mitochondrial DNA contributing to mitochondrial function. **i**, Mean fluorescence intensity of TMRE (a marker of mitochondrial membrane potential) and SOX (a marker of mitochondrial superoxide ion) in PBMCs from the supercentenarian (orange) and healthy controls across various ages (gray). Unpaired t-test was used to statistically compare M116 to the mean of all control women. *p < 0.05.
