## Supplementary material for "The Multiomics Blueprint of Extreme Human Lifespan": Data Set S1

### Sheet: Table S1
	Supplementary Table 1 - Multi-omics blueprint samples guide.
	Study	Tissue	Age at time of sampling	Control population
	Telomeres	PBMCs	116 years, 2 months, 13 days (42,443 days)	PBMCs from 67 women (30-85 yo, X̄ 54 yo) (Sanchez et al., Aging, 2020) and (38-79 yo, X̄ 58 yo) (IJC-Campus ICO-GTP Biological Sample Collection)
	Optical Genome Mapping	B cells	116 years, 2 months, 13 days (42.443 days)	-
		Whole blood	116 years, 2 months, 13 days (42.443 days)
	Genetic analyses	Saliva	115 years, 11 months, 6 days (42.347 days)	WGS from 75 Iberian women (Byrska-Bishop et al., Cell, 2022)
		Urine	116 years, 6 months, 28 days (42.581 days)
	Mitochondrial activity	PBMCs	116 years, 2 months, 13 days (42.443 days)	PBMCs from 6 women (25-65 yo, X̄ 45 yo) (Banc de Sang i Teixits, Barcelona, Spain)
	CHIP	Whole blood	116 years, 2 months, 13 days (42.443 days)	-
	scRNA-seq	PBMCs	116 years, 2 months, 13 days (42.443 days)	PBMCs from 166 men and women (25-85 yo, X̄ 49 yo) (Terekhova et al., Immunity, 2023) and 7 supercentenarians (≥110 yo) (Hashimoto et al., PNAS, 2019)
				Bars for “Cholesterol content in principal lipoproteins”, “Particle number (full)”, and “Protein sugar bond concentration”: blood plasma from 6,022 healthy men and women (Puig-Jové et al., Rev Esp Cardiol, 2022) (Valdés et al., Eur J Clin Invest, 2024)
	Metabolomics	Blood plasma	116 years, 2 months, 13 days (42.443 days)	Bars for “Lipid concentration” and “Low molecular weight metabolites concentration”: blood plasma from 1,965 healthy men and women (Valdés et al., Eur J Clin Invest, 2024)
				Black arrows and blue lipidic contour: blood plasma from 228 healthy women (71-96 yo) (Valdés et al., Eur J Clin Invest, 2024)
	Proteomics	Blood plasma	116 years, 2 months, 13 days (42.443 days)	Blood plasma from 4 women (49-65 yo, X̄ 58 yo)
			116 years, 9 months, 7 days (42.651 days)
	Microbiome	Stool	116 years, 9 months, 9 days (42.653 days)	Stool from 445 men and women (61-91 yo, X̄ 70 yo) (Pasolli et al., Nat. Methods, 2017)
			116 years, 9 months, 14 days (42.658 days)
	DNA methylation	Saliva	115 years, 11 months, 6 days (42.347 days)	Saliva from 81 men and women (21-78 yo, X̄ 40 yo) (Joshi et al., Cell Reports, 2022)
		Whole blood	116 years, 2 months, 13 days (42.443 days)
	Epigenetic clocks	Saliva	116 years, 10 months, 13 days (42.688 days)	-
		Urine	116 years, 6 months, 28 days (42.581 days)
	rDNAm clock	Whole blood	116 years, 2 months, 13 days (42.443 days)	Blood from 70 men and women (18-89 yo, X̄ 55 yo) (Reprocell biobank repository)
	Karyotype	B cells	116 years, 2 months, 13 days (42.443 days)	-
	yo: years-old
	X̄: mean
