## Supplementary material for "The Multiomics Blueprint of Extreme Human Lifespan": Data Set S4

### Sheet: Data set 4
	Data set 4 - Over-represented pathways in genes carrying variants of interest.
	Gene Set Name	Size	Overlap	Enrichment Ratio	pValue	FDR	Ontology	VOI Category♣	Overlapping Genes
	Positive Regulation Of Immune Response	285	45	1.29973	0.0370575	0.964591	Gene Ontology Biological Process	modifier_cd	MICA;VAV3;IRAK3;CLU;CNR1;NEK7;GCSAML;DAB2IP;PUM2;FOSL2;CADM1;FYN;FOXP1;NOP53;HLA-A;HLA-C;HLA-DRB1;HLA-DRB5;USP50;MEF2C;MLH1;NFATC2;PDE4D;PIK3R1;PLA2G4A;PLCG1;LGR4;PRKCE;MARK4;PTPRC;RARA;BCL2;CARD9;WNK1;TARBP2;TLR1;C8G;NSD2;TNIP3;ZC3H12A;TRIM5;AP3B1;SKAP1;MFHAS1;PJA2
	Activation Of Immune Response	214	35	1.34629	0.0392728	0.964591	Gene Ontology Biological Process	modifier_cd	VAV3;IRAK3;CLU;NEK7;GCSAML;DAB2IP;PUM2;FOSL2;FYN;FOXP1;NOP53;HLA-A;HLA-DRB1;USP50;MEF2C;NFATC2;PDE4D;PIK3R1;PLCG1;LGR4;PRKCE;MARK4;PTPRC;BCL2;WNK1;TARBP2;TLR1;C8G;TNIP3;ZC3H12A;TRIM5;AP3B1;SKAP1;MFHAS1;PJA2
	Positive Regulation Of Proteolysis	150	26	1.42681	0.0375997	0.964591	Gene Ontology Biological Process	modifier_cd	STUB1;DLC1;EGLN3;CLU;DAB2IP;EPHA4;FBXW11;FYN;BBC3;GCLC;GSN;NOP53;USP50;ANKIB1;ANGPTL8;PSMC5;ROBO1;CARD9;DDA1;ZC3H12A;USP5;AXIN2;TBC1D10A;TTBK1;AGBL4;CBFA2T3
	Viral Life Cycle	135	24	1.4634	0.0342561	0.964591	Gene Ontology Biological Process	modifier_cd	TRIM10;TRIM22;EEF1A1;EGFR;EPHA2;HS3ST5;NECTIN3;PABPC1;GSN;HLA-DRB1;CIITA;NFIA;AXL;BCL2;SRPK2;TARBP2;SMC6;ZC3H12A;HMGA2;TRIM8;TRIM5;XPR1;VAPB;SETDB1
	Positive Regulation Of Cell Activation	120	22	1.48575	0.0352063	0.977322	Gene Ontology Biological Process	modifier_nc	VAV3;ARID2;FYN;HLA-A;HLA-DRB1;ITGB2;MEF2C;MLH1;PLA2G4A;AXL;ARID1B;PTPRC;RARA;BCL2;CCL3;SMARCA2;SMARCD2;NSD2;ZBTB16;TTBK1;AP3B1;RUNX1
	Response To Molecule Of Bacterial Origin	112	22	1.61692	0.0145426	0.816735	Gene Ontology Biological Process	modifier_cd	GJB6;ADAMTS13;IRAK3;CNR1;DAB2IP;FGF10;TAB2;FOSL2;FBXO3;FOXP1;GIT1;MEF2C;ASS1;AXL;PRKCE;RARA;UPF1;CARD9;TLR1;TNIP3;ZC3H12A;TRIM5
	Response To Bacterium	107	14	2.31952	0.00237498	0.936928	Gene Ontology Biological Process	damaging	MICA;GJB6;ADAMTS13;EPO;FMO1;HLA-A;HLA-DRB1;MLH1;CEP192;TLR1;TMF1;ZC3H12A;CUBN;EMILIN2
	Antigen Receptor Mediated Signaling Pathway	83	16	1.58682	0.0396294	0.964591	Gene Ontology Biological Process	modifier_cd	VAV3;GCSAML;FOSL2;FYN;FOXP1;HLA-A;HLA-DRB1;MEF2C;NFATC2;PDE4D;PLCG1;PTPRC;BCL2;WNK1;ZC3H12A;SKAP1
	Entry Into Host	71	14	1.62313	0.0440753	0.980787	Gene Ontology Biological Process	modifier_cd	TRIM10;TRIM22;EGFR;EPHA2;HS3ST5;NECTIN3;GSN;HLA-DRB1;CIITA;AXL;TRIM8;TRIM5;CBL;XPR1
	Gliogenesis	66	10	2.68602	0.00340444	0.948036	Gene Ontology Biological Process	damaging	LAMC3;CLU;TENM4;LAMA2;LRP1;LRP2;HAPLN4;MAL;NSUN5;RELN
	Regulation Of Viral Process	51	14	2.22466	0.00268533	0.618676	Gene Ontology Biological Process	modifier_nc	TRIM22;PABPC1;VPS4A;GSN;HLA-DRB1;CIITA;AXL;BCL2;SRPK2;TARBP2;HMGA2;TRIM8;VAPB;SETDB1
	Glial Cell Differentiation	48	9	3.32395	0.00117792	0.85434	Gene Ontology Biological Process	damaging	LAMC3;CLU;TENM4;LAMA2;LRP1;HAPLN4;MAL;NSUN5;RELN
	Aminoglycan Metabolic Process	48	11	1.85719	0.0288999	0.977322	Gene Ontology Biological Process	modifier_nc	ST3GAL6;CLTC;CTBS;CHSY1;CHIA;DSE;NDST1;NDST4;CHPF;ITIH5;CHST1
	Mucopolysaccharide Metabolic Process	38	9	1.91939	0.0378493	0.977322	Gene Ontology Biological Process	modifier_nc	ST3GAL6;CLTC;CHSY1;DSE;NDST1;NDST4;CHPF;ITIH5;CHST1
	Response To Estradiol	34	10	2.38356	0.00627294	0.759349	Gene Ontology Biological Process	modifier_nc	CDKN1B;DNMT3A;EGFR;GRIA1;STRN3;ASS1;RARA;NCOA1;ALDH1A2;NCOR2
	T Cell Differentiation In Thymus	31	9	2.3528	0.0102459	0.954733	Gene Ontology Biological Process	modifier_nc	CLPTM1;DOCK2;ERBB2;TMEM131L;NCAPH2;PTPRC;BCL2;ADAM17;CAMK4
	Negative Regulation Of Viral Process	30	8	2.19509	0.0233124	0.942018	Gene Ontology Biological Process	modifier_cd	TRIM10;GSN;CIITA;SRPK2;HMGA2;TRIM8;TRIM5;SETDB1
	Response To Axon Injury	29	8	2.23562	0.0207384	0.977322	Gene Ontology Biological Process	modifier_nc	DPYSL3;EPHA4;MAPK8IP3;PUM2;APOD;AXL;PTPRF;BCL2
	Superoxide Metabolic Process	26	7	2.2162	0.0314252	0.964591	Gene Ontology Biological Process	modifier_cd	TAFA4;DUOX1;PON3;PREX1;SLC1A1;IMMP2L;SH3PXD2A
	Positive Regulation Of Pattern Recognition Receptor Signaling Pathway	26	7	2.18187	0.0338275	0.977322	Gene Ontology Biological Process	modifier_nc	NEK7;PUM2;IFI35;USP50;MARK4;TLR1;PJA2
	Dna Templated Dna Replication Maintenance Of Fidelity	25	6	4.25466	0.00213956	0.936928	Gene Ontology Biological Process	damaging	BOD1L1;GEN1;MRE11;EXD2;CAMSAP3;TIMELESS
	Positive Regulation Of Alpha Beta T Cell Activation	25	7	2.26915	0.0275559	0.977322	Gene Ontology Biological Process	modifier_nc	HLA-A;HLA-DRB1;PTPRC;RARA;ZBTB16;AP3B1;RUNX1
	Glial Cell Development	22	6	4.83484	0.00103894	0.85434	Gene Ontology Biological Process	damaging	LAMC3;CLU;TENM4;LRP1;MAL;NSUN5
	Regulation Of Viral Genome Replication	22	7	2.57858	0.0135659	0.963676	Gene Ontology Biological Process	modifier_nc	PABPC1;BCL2;SRPK2;TARBP2;HMGA2;VAPB;SETDB1
	Negative Regulation Of Viral Process	22	6	2.21021	0.0454286	0.986967	Gene Ontology Biological Process	modifier_nc	GSN;CIITA;SRPK2;HMGA2;TRIM8;SETDB1
	Regulation Of Macrophage Activation	20	8	3.29264	0.00150775	0.369105	Gene Ontology Biological Process	modifier_cd	PLA2G4A;PTPRC;RORA;CCL3;ZC3H12A;TTBK1;MFHAS1;PJA2
	Macrophage Activation	19	5	4.6652	0.00329241	0.948036	Gene Ontology Biological Process	damaging	CLU;IFI35;ITGB2;TLR1;ZC3H12A
	T Cell Mediated Cytotoxicity	19	6	2.59945	0.0212177	0.942018	Gene Ontology Biological Process	modifier_cd	MICA;CADM1;HLA-A;HLA-C;HLA-DRB1;PTPRC
	Exocrine System Development	19	6	2.55919	0.0227386	0.977322	Gene Ontology Biological Process	modifier_nc	SEMA3C;CLCN2;EGFR;FGF7;LAMA1;BTBD7
	Amyloid Beta Clearance	18	6	2.70137	0.0173188	0.970512	Gene Ontology Biological Process	modifier_nc	CLU;CLTC;ITGB2;LRP1;LRP2;LRP4
	Regulation Of Macrophage Activation	16	7	3.54555	0.00176541	0.56859	Gene Ontology Biological Process	modifier_nc	PLA2G4A;PTPRC;RORA;CCL3;ZC3H12A;TTBK1;PJA2
	T Cell Mediated Cytotoxicity	16	5	2.53253	0.0384903	0.977322	Gene Ontology Biological Process	modifier_nc	CADM1;HLA-A;HLA-C;HLA-DRB1;PTPRC
	Positive Regulation Of T Cell Mediated Cytotoxicity	15	5	2.74387	0.0276519	0.942018	Gene Ontology Biological Process	modifier_cd	MICA;HLA-A;HLA-C;HLA-DRB1;PTPRC
	Negative Regulation Of Dna Binding	14	5	2.93986	0.0204294	0.942018	Gene Ontology Biological Process	modifier_cd	SMO;SOX11;TFAP4;HMGA2;CPNE1
	Detection Of Biotic Stimulus	13	5	3.11696	0.0155066	0.963676	Gene Ontology Biological Process	modifier_nc	ATF2;HLA-A;HLA-DRB1;SMO;TLR1
	Amyloid Beta Clearance	11	4	6.44645	0.00236662	0.936928	Gene Ontology Biological Process	damaging	CLU;ITGB2;LRP1;LRP2
	Atrial Septum Morphogenesis	11	5	3.74164	0.00643208	0.648502	Gene Ontology Biological Process	modifier_cd	ZFPM1;NOTCH2;BMPR2;SMO;NSD2
	Antigen Processing And Presentation Of Exogenous Peptide Antigen	11	4	2.99331	0.0353828	0.964591	Gene Ontology Biological Process	modifier_cd	DNM2;HLA-A;HLA-DRB1;HLA-DRB5
	Protein K 48 Linked Deubiquitination	11	4	2.99331	0.0353828	0.964591	Gene Ontology Biological Process	modifier_cd	USP50;MINDY1;USP5;USP8
	Response To Arsenic Containing Substance	11	4	2.94695	0.0372063	0.977322	Gene Ontology Biological Process	modifier_nc	CPEB2;GCLC;GRIA1;ZC3H12A
	Vitamin Transport	9	4	7.879	0.000988324	0.85434	Gene Ontology Biological Process	damaging	NPC1L1;LRP2;SLC47A1;CUBN
	Dna Strand Elongation	9	4	3.60182	0.0173721	0.970512	Gene Ontology Biological Process	modifier_nc	MCM3;MRE11;INO80;DCLRE1B
	Response To Isoquinoline Alkaloid	8	4	4.1158	0.0101114	0.777049	Gene Ontology Biological Process	modifier_cd	OPRM1;PPP5C;PRKCE;SLC1A1
	Atrial Septum Morphogenesis	8	4	4.05205	0.010681	0.954733	Gene Ontology Biological Process	modifier_nc	ZFPM1;NOTCH2;SMO;NSD2
	Branching Involved In Salivary Gland Morphogenesis	8	4	4.05205	0.010681	0.954733	Gene Ontology Biological Process	modifier_nc	SEMA3C;FGF7;LAMA1;BTBD7
	Oligodendrocyte Development	7	4	10.1301	0.000300368	0.85434	Gene Ontology Biological Process	damaging	CLU;TENM4;MAL;NSUN5
	Positive Regulation Of Keratinocyte Proliferation	7	4	4.70377	0.00558939	0.648502	Gene Ontology Biological Process	modifier_cd	FGF7;FGF10;STXBP4;NOTCH2
	Protein Catabolic Process In The Vacuole	7	4	4.63092	0.00591343	0.759349	Gene Ontology Biological Process	modifier_nc	VPS13A;LRP1;LRP2;USP8
	Regulation Of Microglial Cell Activation	7	3	3.52783	0.0429096	0.964591	Gene Ontology Biological Process	modifier_cd	PTPRC;CCL3;TTBK1
	Acrosome Assembly	7	3	3.47319	0.0446722	0.977322	Gene Ontology Biological Process	modifier_nc	VPS13B;CCDC136;TMF1
	Positive Regulation Of Macrophage Activation	7	3	3.47319	0.0446722	0.977322	Gene Ontology Biological Process	modifier_nc	PLA2G4A;CCL3;TTBK1
	Postsynaptic Cytoskeleton Organization	7	3	3.47319	0.0446722	0.977322	Gene Ontology Biological Process	modifier_nc	FARP1;ACTG1;SRCIN1
	Regulation Of Microtubule Nucleation	7	3	3.47319	0.0446722	0.977322	Gene Ontology Biological Process	modifier_nc	GIT1;HAUS4;PDE4DIP
	Antigen Processing And Presentation Of Endogenous Peptide Antigen	6	3	8.86387	0.00311378	0.948036	Gene Ontology Biological Process	damaging	MICA;HLA-A;HLA-DRB1
	Detection Of External Biotic Stimulus	6	3	8.86387	0.00311378	0.948036	Gene Ontology Biological Process	damaging	HLA-A;HLA-DRB1;TLR1
	Negative Regulation Of Non Canonical Nf Kappab Signal Transduction	6	3	8.86387	0.00311378	0.948036	Gene Ontology Biological Process	damaging	TRIM40;IFI35;ZC3H12A
	Membrane Raft Localization	6	4	5.40274	0.0028076	0.618676	Gene Ontology Biological Process	modifier_nc	DOCK2;GSN;MAL;PTPRC
	Antigen Processing And Presentation Of Exogenous Peptide Antigen Via Mhc Class Ii	6	3	4.1158	0.0269152	0.942018	Gene Ontology Biological Process	modifier_cd	DNM2;HLA-DRB1;HLA-DRB5
	Antigen Processing And Presentation Of Peptide Antigen Via Mhc Class Ib	6	3	4.1158	0.0269152	0.942018	Gene Ontology Biological Process	modifier_cd	MICA;HLA-A;HLA-C
	Detection Of Bacterium	6	3	4.1158	0.0269152	0.942018	Gene Ontology Biological Process	modifier_cd	HLA-A;HLA-DRB1;TLR1
	Regulation Of Sensory Perception	6	3	4.1158	0.0269152	0.942018	Gene Ontology Biological Process	modifier_cd	ADORA1;TAFA4;CCL3
	Cellular Response To Antibiotic	6	3	4.05205	0.0280613	0.977322	Gene Ontology Biological Process	modifier_nc	CDKN1B;MEF2C;PLA2G4A
	Detection Of External Biotic Stimulus	6	3	4.05205	0.0280613	0.977322	Gene Ontology Biological Process	modifier_nc	HLA-A;HLA-DRB1;TLR1
	Leukotriene Transport	6	3	4.05205	0.0280613	0.977322	Gene Ontology Biological Process	modifier_nc	ABCC4;ABCC6;ABCC11
	Regulation Of Microglial Cell Activation	6	3	4.05205	0.0280613	0.977322	Gene Ontology Biological Process	modifier_nc	PTPRC;CCL3;TTBK1
	Response To Isoquinoline Alkaloid	6	3	4.05205	0.0280613	0.977322	Gene Ontology Biological Process	modifier_nc	OPRM1;PPP5C;PRKCE
	Detection Of Bacterium	5	3	10.6366	0.00162422	0.85434	Gene Ontology Biological Process	damaging	HLA-A;HLA-DRB1;TLR1
	Detection Of Other Organism	5	3	10.6366	0.00162422	0.85434	Gene Ontology Biological Process	damaging	HLA-A;HLA-DRB1;TLR1
	Negative Regulation Of Dna Replication	5	3	10.6366	0.00162422	0.85434	Gene Ontology Biological Process	damaging	MCIDAS;CAMSAP3;TIMELESS
	Membrane Raft Localization	5	3	4.93896	0.0147824	0.816735	Gene Ontology Biological Process	modifier_cd	DOCK2;GSN;PTPRC
	Regulation Of Guanyl Nucleotide Exchange Factor Activity	5	3	4.93896	0.0147824	0.816735	Gene Ontology Biological Process	modifier_cd	EPHA4;GPSM1;CCPG1
	Response To Ammonium Ion	5	3	4.93896	0.0147824	0.816735	Gene Ontology Biological Process	modifier_cd	GRIA1;ASS1;SLC1A1
	Suppression Of Viral Release By Host	5	3	4.93896	0.0147824	0.816735	Gene Ontology Biological Process	modifier_cd	TRIM35;TRIM8;TRIM5
	Modulation Of Inhibitory Postsynaptic Potential	5	3	4.86246	0.0154345	0.963676	Gene Ontology Biological Process	modifier_nc	RIMS1;NTSR1;RIMS2
	Nuclear Body Organization	5	3	4.86246	0.0154345	0.963676	Gene Ontology Biological Process	modifier_nc	SERBP1;USP50;SRPK2
	Positive Regulation Of Endoplasmic Reticulum Unfolded Protein Response	5	3	4.86246	0.0154345	0.963676	Gene Ontology Biological Process	modifier_nc	DAB2IP;ATF6;PIK3R1
	Positive Regulation Of Nuclear Transcribed Mrna Catabolic Process Deadenylation Dependent Decay	5	3	4.86246	0.0154345	0.963676	Gene Ontology Biological Process	modifier_nc	CNOT1;PABPC1;TNRC6C
	Axon Ensheathment In Central Nervous System	4	3	13.2958	0.000677866	0.85434	Gene Ontology Biological Process	damaging	CLU;TENM4;MAL
	Cellular Response To Ammonium Ion	4	3	6.1737	0.0064994	0.648502	Gene Ontology Biological Process	modifier_cd	GRIA1;ASS1;SLC1A1
	Galactose Metabolic Process	4	3	6.1737	0.0064994	0.648502	Gene Ontology Biological Process	modifier_cd	GALK2;B4GALT1;CHST1
	Regulation Of Lysosomal Protein Catabolic Process	4	3	6.07808	0.00679616	0.759349	Gene Ontology Biological Process	modifier_nc	LRP1;LRP2;USP8
	Regulation Of Protein Catabolic Process In The Vacuole	4	3	6.07808	0.00679616	0.759349	Gene Ontology Biological Process	modifier_nc	LRP1;LRP2;USP8
	Synapse Pruning	4	3	6.07808	0.00679616	0.759349	Gene Ontology Biological Process	modifier_nc	PLXNC1;EPHA4;ADGRB3
	Motor Learning	3	3	8.2316	0.00178716	0.369105	Gene Ontology Biological Process	modifier_cd	EN1;GIT1;ADGRB3
	Adenylate Cyclase Inhibiting G Protein Coupled Acetylcholine Receptor Signaling Pathway	3	2	5.48774	0.0406531	0.964591	Gene Ontology Biological Process	modifier_cd	CHRM3;OPRM1
	Fructose 1 6 Bisphosphate Metabolic Process	3	2	5.48774	0.0406531	0.964591	Gene Ontology Biological Process	modifier_cd	ALDOC;PFKP
	Negative Regulation Of Dendritic Cell Apoptotic Process	3	2	5.48774	0.0406531	0.964591	Gene Ontology Biological Process	modifier_cd	AXL;BCL2
	Oncogene Induced Cell Senescence	3	2	5.48774	0.0406531	0.964591	Gene Ontology Biological Process	modifier_cd	HMGA1;HMGA2
	Positive Regulation Of Microglial Cell Activation	3	2	5.48774	0.0406531	0.964591	Gene Ontology Biological Process	modifier_cd	CCL3;TTBK1
	Protein Histidyl Modification To Diphthamide	3	2	5.48774	0.0406531	0.964591	Gene Ontology Biological Process	modifier_cd	DPH1;DPH6
	Protein Import Into Mitochondrial Matrix	3	2	5.48774	0.0406531	0.964591	Gene Ontology Biological Process	modifier_cd	TIMM44;DNLZ
	Response To Peptidoglycan	3	2	5.48774	0.0406531	0.964591	Gene Ontology Biological Process	modifier_cd	IRAK3;CARD9
	Adenylate Cyclase Inhibiting G Protein Coupled Acetylcholine Receptor Signaling Pathway	3	2	5.40274	0.0418765	0.977322	Gene Ontology Biological Process	modifier_nc	CHRM3;OPRM1
	Amyloid Beta Clearance By Transcytosis	3	2	5.40274	0.0418765	0.977322	Gene Ontology Biological Process	modifier_nc	CLTC;LRP1
	Atrioventricular Node Development	3	2	5.40274	0.0418765	0.977322	Gene Ontology Biological Process	modifier_nc	NOTCH2;MAML1
	Cellular Response To Ammonium Ion	3	2	5.40274	0.0418765	0.977322	Gene Ontology Biological Process	modifier_nc	GRIA1;ASS1
	Chitin Metabolic Process	3	2	5.40274	0.0418765	0.977322	Gene Ontology Biological Process	modifier_nc	CTBS;CHIA
	Diaphragm Development	3	2	5.40274	0.0418765	0.977322	Gene Ontology Biological Process	modifier_nc	ASS1;DISP1
	Negative Regulation Of Immature T Cell Proliferation	3	2	5.40274	0.0418765	0.977322	Gene Ontology Biological Process	modifier_nc	ERBB2;TMEM131L
	Negative Regulation Of Macrophage Activation	3	2	5.40274	0.0418765	0.977322	Gene Ontology Biological Process	modifier_nc	PTPRC;ZC3H12A
	Positive Regulation Of Cytoplasmic Mrna Processing Body Assembly	3	2	5.40274	0.0418765	0.977322	Gene Ontology Biological Process	modifier_nc	CNOT1;PAN3
	Positive Regulation Of Inositol Phosphate Biosynthetic Process	3	2	5.40274	0.0418765	0.977322	Gene Ontology Biological Process	modifier_nc	NTSR1;PTH1R
	Positive Regulation Of Microglial Cell Activation	3	2	5.40274	0.0418765	0.977322	Gene Ontology Biological Process	modifier_nc	CCL3;TTBK1
	Positive Regulation Of Protein Catabolic Process In The Vacuole	3	2	5.40274	0.0418765	0.977322	Gene Ontology Biological Process	modifier_nc	LRP1;LRP2
	Positive Regulation Of Toll Like Receptor 2 Signaling Pathway	3	2	5.40274	0.0418765	0.977322	Gene Ontology Biological Process	modifier_nc	TLR1;PJA2
	Protein Import Into Mitochondrial Matrix	3	2	5.40274	0.0418765	0.977322	Gene Ontology Biological Process	modifier_nc	TIMM44;TOMM70
	Regulation Of Calcium Ion Import Across Plasma Membrane	3	2	5.40274	0.0418765	0.977322	Gene Ontology Biological Process	modifier_nc	FYN;GRM6
	Regulation Of Cytoplasmic Mrna Processing Body Assembly	3	2	5.40274	0.0418765	0.977322	Gene Ontology Biological Process	modifier_nc	CNOT1;PAN3
	Response To Ammonium Ion	3	2	5.40274	0.0418765	0.977322	Gene Ontology Biological Process	modifier_nc	GRIA1;ASS1
	Response To L Phenylalanine Derivative	3	2	5.40274	0.0418765	0.977322	Gene Ontology Biological Process	modifier_nc	GCLC;TOMM70
	Response To Thyroxine	3	2	5.40274	0.0418765	0.977322	Gene Ontology Biological Process	modifier_nc	GCLC;TOMM70
	Transmembrane Receptor Protein Tyrosine Phosphatase Signaling Pathway	3	2	5.40274	0.0418765	0.977322	Gene Ontology Biological Process	modifier_nc	PTPRD;PTPRF
	Gene Set Name	Size	Overlap	Enrichment Ratio	pValue	FDR	Ontology	VOI Category♣	Overlapping Genes
	Golgi Membrane	278	45	1.32134	0.0276358	0.882402	Gene Ontology Cellular Component	modifier_nc	ST3GAL6;SEC23A;AP1S1;VPS13B;DNM2;EGFR;CHSY1;ATF6;MAPK8IP3;WSCD1;ST6GALNAC3;GAD2;TMEM59L;GALNT1;CYTH4;GOLGA1;GRM6;DSE;HLA-A;HLA-C;HLA-DRB1;NDST1;GALNTL6;NOTCH2;ATP8A2;PLA2G4A;VAC14;HACE1;RAP1GAP;CLSTN2;GALNT17;NDST4;ADAM17;TMF1;TMEM50B;CHPF;KIAA0319L;COG8;TMEM87B;CHST1;CABP1;ABCG1;WSCD2;ARHGAP32;PJA2
	Coated Vesicle	125	23	1.50198	0.0281698	0.882402	Gene Ontology Cellular Component	modifier_nc	SEC23A;AP4B1;AP1S1;CLTC;DVL2;EGFR;GAD1;GAD2;GRIA1;HLA-A;HLA-C;HLA-DRB1;LRP2;ERGIC3;ATP6V1B2;ATP6V0A1;AFTPH;STX17;DENND1A;SEC13;VPS33A;CLTCL1;AP3B1
	Coated Vesicle Membrane	92	17	1.57793	0.0365162	0.97874	Gene Ontology Cellular Component	modifier_cd	SEC23A;AP1S1;CLTC;EGFR;GAD1;GRIA1;HLA-A;HLA-C;HLA-DRB1;HLA-DRB5;ATP6V1B2;ATP6V0A1;AFTPH;STX17;DENND1A;SEC13;AP3B1
	Transport Vesicle Membrane	90	20	1.81399	0.00524476	0.414663	Gene Ontology Cellular Component	modifier_nc	DNM1L;SEC23A;SCGN;AP4B1;AP1S1;CLTC;GAD2;GRIA1;HLA-A;HLA-C;HLA-DRB1;ITPR1;ATP6V1B2;ATP6V0A1;AFTPH;STX17;SEC13;SLC30A3;CLTCL1;SYT8
	Coated Vesicle Membrane	76	20	2.14814	0.000586769	0.414663	Gene Ontology Cellular Component	modifier_nc	SEC23A;AP4B1;AP1S1;CLTC;EGFR;GAD1;GAD2;GRIA1;HLA-A;HLA-C;HLA-DRB1;LRP2;ATP6V1B2;ATP6V0A1;AFTPH;STX17;DENND1A;SEC13;CLTCL1;AP3B1
	Clathrin Coated Vesicle Membrane	55	14	2.07784	0.00526891	0.414663	Gene Ontology Cellular Component	modifier_nc	AP4B1;AP1S1;CLTC;EGFR;GAD1;GAD2;HLA-DRB1;LRP2;ATP6V1B2;ATP6V0A1;AFTPH;DENND1A;CLTCL1;AP3B1
	Membrane Coat	40	9	1.83666	0.0488122	0.882402	Gene Ontology Cellular Component	modifier_nc	SEC23A;AP4B1;AP1S1;CLTC;AFTPH;KCNQ5;SEC13;CLTCL1;AP3B1
	Copii Coated Er To Golgi Transport Vesicle	36	9	2.13484	0.0200553	0.97874	Gene Ontology Cellular Component	modifier_cd	SEC23A;GRIA1;HLA-A;HLA-C;HLA-DRB1;HLA-DRB5;ERGIC3;STX17;SEC13
	Er To Golgi Transport Vesicle Membrane	26	8	2.6275	0.00771877	0.799857	Gene Ontology Cellular Component	modifier_cd	SEC23A;GRIA1;HLA-A;HLA-C;HLA-DRB1;HLA-DRB5;STX17;SEC13
	Clathrin Coat	24	7	2.38086	0.0212865	0.837625	Gene Ontology Cellular Component	modifier_nc	AP4B1;AP1S1;CLTC;AFTPH;KCNQ5;CLTCL1;AP3B1
	Er To Golgi Transport Vesicle Membrane	17	7	3.36121	0.00256703	0.414663	Gene Ontology Cellular Component	modifier_nc	SEC23A;GRIA1;HLA-A;HLA-C;HLA-DRB1;STX17;SEC13
	Trans Golgi Network Transport Vesicle	17	5	2.40087	0.0478273	0.882402	Gene Ontology Cellular Component	modifier_nc	AP4B1;AP1S1;CLTC;AFTPH;CLTCL1
	Lumenal Side Of Endoplasmic Reticulum Membrane	11	4	3.10523	0.0313341	0.97874	Gene Ontology Cellular Component	modifier_cd	HLA-A;HLA-C;HLA-DRB1;HLA-DRB5
	Mhc Protein Complex	10	4	3.41575	0.0219299	0.97874	Gene Ontology Cellular Component	modifier_cd	HLA-A;HLA-C;HLA-DRB1;HLA-DRB5
	Cornified Envelope	10	4	3.26518	0.0255253	0.873409	Gene Ontology Cellular Component	modifier_nc	DSG2;KAZN;CAPN1;PKP4
	Inhibitory Synapse	10	4	3.26518	0.0255253	0.873409	Gene Ontology Cellular Component	modifier_nc	GAD1;GAD2;LHFPL4;IGSF9
	Ciliary Transition Fiber	7	3	3.65973	0.0389607	0.97874	Gene Ontology Cellular Component	modifier_cd	DZIP1;CEP164;FBF1
	Ciliary Transition Fiber	7	3	3.49841	0.0438202	0.882402	Gene Ontology Cellular Component	modifier_nc	DZIP1;CEP164;FBF1
	Cbm Complex	3	2	5.69292	0.0378873	0.97874	Gene Ontology Cellular Component	modifier_cd	CARD10;CARD9
	Gator 2 Complex	3	2	5.69292	0.0378873	0.97874	Gene Ontology Cellular Component	modifier_cd	SEC13;WDR24
	Cerebellar Climbing Fiber To Purkinje Cell Synapse	3	2	5.44197	0.0412941	0.882402	Gene Ontology Cellular Component	modifier_nc	PLXNC1;ADGRB3
	Copii Vesicle Coat	3	2	5.44197	0.0412941	0.882402	Gene Ontology Cellular Component	modifier_nc	SEC23A;SEC13
	Gator 2 Complex	3	2	5.44197	0.0412941	0.882402	Gene Ontology Cellular Component	modifier_nc	SEC13;WDR24
	Gene Set Name	Size	Overlap	Enrichment Ratio	pValue	FDR	Ontology	VOI Category♣	Overlapping Genes
	Nf Kappab Binding	19	7	3.00789	0.00535886	0.745058	Gene Ontology Molecular Function	modifier_cd	FAF1;ANXA4;NOTCH2;PSMA6;TP53BP2;SETD6;CPNE1
	Nf Kappab Binding	17	7	3.34089	0.00266312	0.897749	Gene Ontology Molecular Function	modifier_nc	FAF1;ANXA4;NOTCH2;PSMA6;TP53BP2;SETD6;CPNE1
	Peptide Antigen Binding	11	5	3.71103	0.00666145	0.745058	Gene Ontology Molecular Function	modifier_cd	MICA;HLA-A;HLA-C;HLA-DRB1;HLA-DRB5
	Peptide Antigen Binding	9	5	4.50756	0.00230277	0.897749	Gene Ontology Molecular Function	modifier_nc	SLC7A9;HLA-A;HLA-C;HLA-DRB1;MAML1
	Phosphatidylinositol 3 Kinase Regulatory Subunit Binding	5	3	4.89857	0.0151233	0.956056	Gene Ontology Molecular Function	modifier_cd	DAB2IP;PIK3R1;CBL
	Type 5 Metabotropic Glutamate Receptor Binding	5	3	4.89857	0.0151233	0.956056	Gene Ontology Molecular Function	modifier_cd	ADORA2A;FYN;DNM3
	T Cell Receptor Binding	5	3	4.89857	0.0151233	0.956056	Gene Ontology Molecular Function	modifier_cd	DOCK2;HLA-A;HLA-DRB1
	Type 2 Fibroblast Growth Factor Receptor Binding	3	3	8.16428	0.00183128	0.44378	Gene Ontology Molecular Function	modifier_cd	FGF7;FGF10;FGF18
	Gene Set Name	Size	Overlap	Enrichment Ratio	pValue	FDR	Ontology	VOI Category♣	Overlapping Genes
	Hp Abnormality Of The Tongue	159	19	1.88871	0.00378714	0.562	Human Phenotype Ontology	moderate	ALG3;GJB6;VPS13A;RPGRIP1L;SETBP1;LRP12;HLA-DRB1;LAMA2;ATP6V1B2;PRUNE1;VPS33A;CSPP1;CUBN;SBF2;PIGS;PIGB;KIAA0586;ZBTB24;TRANK1
	Hp Abnormal Tongue Morphology	132	14	1.67635	0.0341374	0.889878	Human Phenotype Ontology	moderate	ALG3;VPS13A;RPGRIP1L;SETBP1;HLA-DRB1;LAMA2;ATP6V1B2;VPS33A;CSPP1;CUBN;SBF2;PIGS;PIGB;ZBTB24
	Hp Retinal Dystrophy	132	14	1.67635	0.0341374	0.889878	Human Phenotype Ontology	moderate	DNAH9;RPGRIP1L;BBS9;LAMA1;GRM6;GUCY2D;MCIDAS;PCARE;LRP2;KIZ;TUB;CSPP1;DNAH11;KIAA0586
	Hp Abnormality Of The Tongue	105	15	2.64935	0.000246159	0.780673	Human Phenotype Ontology	damaging	GJB6;RPGRIP1L;SETBP1;LRP12;HLA-DRB1;LAMA2;PRUNE1;VPS33A;CUBN;SBF2;PIGS;PIGB;KIAA0586;ZBTB24;TRANK1
	Hp Cerebellar Malformation	102	12	1.85948	0.0238096	0.832608	Human Phenotype Ontology	moderate	ALG3;GJB6;RPGRIP1L;SETBP1;AHDC1;LAMA1;ATP6V1B2;ARID1B;DOCK6;ZSWIM6;CSPP1;KIAA0586
	Hp Abnormal Skull Base Morphology	96	13	2.14034	0.00590717	0.618136	Human Phenotype Ontology	moderate	ABCC9;ALG3;GJB6;RPGRIP1L;SETBP1;BRF1;MRE11;ATP6V1B2;ARID1B;ZSWIM6;SLC4A2;CSPP1;KIAA0586
	Hp Central Nervous System Cyst	81	11	2.14643	0.0110032	0.685527	Human Phenotype Ontology	moderate	ALG3;GJB6;RPGRIP1L;AHDC1;LAMA1;ATP6V1B2;ARID1B;DOCK6;ZSWIM6;CSPP1;KIAA0586
	Hp Visual Loss	80	10	1.97569	0.0261085	0.876121	Human Phenotype Ontology	moderate	LAMC3;GJB6;AGBL1;GUCY2D;HARS1;HLA-A;HLA-DRB1;LRP2;CSPP1;KIAA0586
	Hp Cerebellar Cyst	67	11	2.59494	0.0024808	0.541169	Human Phenotype Ontology	moderate	ALG3;GJB6;RPGRIP1L;AHDC1;LAMA1;ATP6V1B2;ARID1B;DOCK6;ZSWIM6;CSPP1;KIAA0586
	Hp Abnormal Fourth Ventricle Morphology	59	9	2.41102	0.0100889	0.685527	Human Phenotype Ontology	moderate	ALG3;GJB6;RPGRIP1L;LAMA1;MRE11;ATP6V1B2;ARID1B;CSPP1;KIAA0586
	Hp Abnormal Pons Morphology	52	9	2.73558	0.00429383	0.562	Human Phenotype Ontology	moderate	ALG3;RTTN;LAMA1;BRF1;LAMA2;RELN;CSPP1;PIGS;KIAA0586
	Hp Abnormality Of Pulmonary Circulation	51	8	2.4793	0.0128203	0.699163	Human Phenotype Ontology	moderate	FLNC;HLA-DRB1;ABCC6;LAMA2;DOCK6;RPL3L;VPS33A;MYPN
	Hp Airway Obstruction	48	7	2.30498	0.0284251	0.876121	Human Phenotype Ontology	moderate	DNAH9;AHDC1;HLA-DRB1;MCIDAS;ZSWIM6;VPS33A;DNAH11
	Hp Syncope	47	9	3.0266	0.00207861	0.541169	Human Phenotype Ontology	moderate	ABCC9;ALG10B;DBH;FLNC;HLA-DRB1;KCNH2;SCN5A;SNTA1;MYPN
	Hp Abnormality Of The Tarsal Bones	45	7	2.45864	0.0204864	0.792107	Human Phenotype Ontology	moderate	GJB6;CHSY1;MYL11;INPPL1;RELN;ARID1B;CLTCL1
	Hp Pulmonary Arterial Hypertension	39	6	2.43162	0.0328517	0.889878	Human Phenotype Ontology	moderate	HLA-DRB1;ABCC6;LAMA2;DOCK6;RPL3L;VPS33A
	Hp Rhinitis	39	6	2.43162	0.0328517	0.889878	Human Phenotype Ontology	moderate	KRT74;DBH;DNAH9;MCIDAS;CIITA;DNAH11
	Hp Attenuation Of Retinal Blood Vessels	38	7	2.91155	0.00822042	0.685527	Human Phenotype Ontology	moderate	RTTN;BBS9;GUCY2D;HARS1;HLA-A;PCARE;TUB
	Hp Aplasia Hypoplasia Of The Spleen	34	6	2.78922	0.01751	0.792107	Human Phenotype Ontology	moderate	DNAH9;RPGRIP1L;MCIDAS;RELN;CSPP1;DNAH11
	Hp Abnormal Epidermal Morphology	33	7	3.35269	0.00361999	0.562	Human Phenotype Ontology	moderate	GJB6;KRT74;DSC3;SASH1;ABCC6;LRP1;XYLT1
	Hp Abnormal Electrophysiology Of Sinoatrial Node Origin	33	6	2.87374	0.0151831	0.757272	Human Phenotype Ontology	moderate	ABCC9;ABCC6;KCNH2;SCN5A;SNTA1;MYPN
	Hp Tachypnea	29	5	2.7251	0.032393	0.889878	Human Phenotype Ontology	moderate	RPGRIP1L;OXCT1;PCCA;CSPP1;KIAA0586
	Hp Abnormal Qt Interval	28	5	2.82242	0.0281887	0.876121	Human Phenotype Ontology	moderate	ALG10B;FLNC;KCNH2;SCN5A;SNTA1
	Hp Lipoatrophy	28	5	2.82242	0.0281887	0.876121	Human Phenotype Ontology	moderate	ABCC9;RPL3L;SCN5A;CSRP3;MYPN
	Hp Anonychia	27	5	2.92695	0.0243495	0.838684	Human Phenotype Ontology	moderate	GJB6;ATP6V1B2;PLEC;ARID1B;DOCK6
	Hp Upper Limb Amyotrophy	26	5	3.03953	0.0208655	0.792107	Human Phenotype Ontology	moderate	FLNC;LRP12;HARS1;NEB;DYSF
	Hp Ventricular Fibrillation	23	5	3.43599	0.0124206	0.685527	Human Phenotype Ontology	moderate	ABCC9;ALG10B;KCNH2;SCN5A;SNTA1
	Hp Abnormal Tricuspid Valve Physiology	22	6	4.31061	0.00181003	0.541169	Human Phenotype Ontology	moderate	FLNC;ABCC6;RPL3L;SCN5A;VPS33A;MYPN
	Hp Abnormal Erythrocyte Sedimentation Rate	20	4	3.16111	0.0334143	0.889878	Human Phenotype Ontology	moderate	CARD10;HLA-DRB1;CIITA;LPIN2
	Hp Protruding Tongue	19	4	3.32749	0.0280642	0.876121	Human Phenotype Ontology	moderate	VPS13A;LAMA2;PIGB;ZBTB24
	Hp Abnormal Pubic Bone Morphology	18	5	4.39043	0.0040776	0.562	Human Phenotype Ontology	moderate	ABCC9;GJB6;SETBP1;HLA-DRB1;INPPL1
	Hp Lower Limb Amyotrophy	18	4	3.51235	0.0232631	0.819756	Human Phenotype Ontology	moderate	FLNC;LRP12;DYSF;MYPN
	Hp Blurred Vision	16	4	3.95139	0.0152584	0.757272	Human Phenotype Ontology	moderate	DBH;HLA-A;HLA-DRB1;TRANK1
	Hp Bell Shaped Thorax	15	4	4.21481	0.0120193	0.685527	Human Phenotype Ontology	moderate	INPPL1;XYLT1;CSPP1;KIAA0586
	Hp Cheilitis	15	4	4.21481	0.0120193	0.685527	Human Phenotype Ontology	moderate	GJB6;DSC3;HLA-DRB1;CUBN
	Hp Aplasia Hypoplasia Of The Patella	12	3	3.95139	0.0356306	0.889878	Human Phenotype Ontology	moderate	GJB6;ARID1B;ZSWIM6
	Hp Broad Ribs	12	3	3.95139	0.0356306	0.889878	Human Phenotype Ontology	moderate	ABCC9;SETBP1;XYLT1
	Hp Distal Lower Limb Amyotrophy	12	3	3.95139	0.0356306	0.889878	Human Phenotype Ontology	moderate	FLNC;LRP12;DYSF
	Hp Paroxysmal Atrial Fibrillation	11	5	7.18434	0.000314686	0.366781	Human Phenotype Ontology	moderate	ABCC9;LRP12;KCNH2;SCN5A;CSRP3
	Hp Decreased Nasal Nitric Oxide	11	3	4.31061	0.0279862	0.876121	Human Phenotype Ontology	moderate	DNAH9;MCIDAS;DNAH11
	Hp Hyporeflexia Of Lower Limbs	11	3	4.31061	0.0279862	0.876121	Human Phenotype Ontology	moderate	FLNC;MYH14;DYSF
	Hp Inappropriate Behavior	11	3	4.31061	0.0279862	0.876121	Human Phenotype Ontology	moderate	VPS13A;PIGS;TRANK1
	Hp Intrinsic Hand Muscle Atrophy	11	3	4.31061	0.0279862	0.876121	Human Phenotype Ontology	moderate	FLNC;HARS1;DYSF
	Hp Incisor Macrodontia	10	3	4.74167	0.0213189	0.792107	Human Phenotype Ontology	moderate	ABCC9;BRF1;ATP6V1B2
	Hp Onycholysis	10	3	4.74167	0.0213189	0.792107	Human Phenotype Ontology	moderate	GJB6;KRT74;HLA-C
	Hp Recurrent Aspiration Pneumonia	10	3	4.74167	0.0213189	0.792107	Human Phenotype Ontology	moderate	LRP12;CSPP1;KIAA0586
	Hp Decreased Dlco	9	3	5.26852	0.0156333	0.757272	Human Phenotype Ontology	moderate	HLA-DRB1;ABCC6;XYLT1
	Hp Hypoplastic Vertebral Bodies	9	3	5.26852	0.0156333	0.757272	Human Phenotype Ontology	moderate	INPPL1;CSPP1;KIAA0586
	Hp Abnormality Of The Middle Ear Ossicles	8	3	5.92708	0.0109196	0.685527	Human Phenotype Ontology	moderate	GJB6;SETBP1;ABCC6
	Hp Abnormal Brainstem White Matter Morphology	8	3	5.92708	0.0109196	0.685527	Human Phenotype Ontology	moderate	LAMA1;CSPP1;KIAA0586
	Hp Lobar Holoprosencephaly	8	3	5.92708	0.0109196	0.685527	Human Phenotype Ontology	moderate	RPGRIP1L;RTTN;CSPP1
	Hp Long Clavicles	7	3	6.77381	0.00715154	0.618136	Human Phenotype Ontology	moderate	SETBP1;CSPP1;KIAA0586
	Hp Myocardial Fibrosis	7	3	6.77381	0.00715154	0.618136	Human Phenotype Ontology	moderate	FLNC;RPL3L;MYPN
	Hp Upper Airway Obstruction	7	3	6.77381	0.00715154	0.618136	Human Phenotype Ontology	moderate	AHDC1;HLA-DRB1;ZSWIM6
	Hp Abnormality Of The Stapes	6	3	7.90278	0.00428286	0.562	Human Phenotype Ontology	moderate	GJB6;SETBP1;ABCC6
	Hp Abnormal Superior Cerebellar Peduncle Morphology	6	3	7.90278	0.00428286	0.562	Human Phenotype Ontology	moderate	LAMA1;CSPP1;KIAA0586
	Hp Severe Hearing Impairment	6	3	7.90278	0.00428286	0.562	Human Phenotype Ontology	moderate	GJB6;CHSY1;ATP6V1B2
	Hp Elongated Superior Cerebellar Peduncle	5	3	9.48333	0.00224458	0.541169	Human Phenotype Ontology	moderate	LAMA1;CSPP1;KIAA0586
	Hp Retrocerebellar Cyst	5	3	9.48333	0.00224458	0.541169	Human Phenotype Ontology	moderate	AHDC1;DOCK6;ZSWIM6
	Hp Aplasia Of The Olfactory Bulb	5	2	6.32222	0.0349724	0.889878	Human Phenotype Ontology	moderate	ZSWIM6;KIAA0586
	Hp Calcification Of Falx Cerebri	5	2	6.32222	0.0349724	0.889878	Human Phenotype Ontology	moderate	ABCC6;ZSWIM6
	Hp Choroid Plexus Cyst	5	2	6.32222	0.0349724	0.889878	Human Phenotype Ontology	moderate	SETBP1;ZSWIM6
	Hp Difficulty In Tongue Movements	5	2	6.32222	0.0349724	0.889878	Human Phenotype Ontology	moderate	LRP12;SBF2
	Hp Neurofibroma	5	2	6.32222	0.0349724	0.889878	Human Phenotype Ontology	moderate	LRP1;MLH1
	Hp Patellar Hypoplasia	5	2	6.32222	0.0349724	0.889878	Human Phenotype Ontology	moderate	GJB6;ZSWIM6
	Hp Permanent Atrial Fibrillation	5	2	6.32222	0.0349724	0.889878	Human Phenotype Ontology	moderate	FLNC;SCN5A
	Hp Shock	5	2	6.32222	0.0349724	0.889878	Human Phenotype Ontology	moderate	ABCC6;RPL3L
	Hp Recurrent Candida Infections	4	3	13.9091	0.000577136	0.780673	Human Phenotype Ontology	damaging	GJB6;CIITA;ZBTB24
	Hp Recurrent Candida Infections	4	3	11.8542	0.000941211	0.366781	Human Phenotype Ontology	moderate	GJB6;CIITA;ZBTB24
	Hp Abnormal Pulse	4	2	7.90278	0.0218813	0.792107	Human Phenotype Ontology	moderate	ABCC6;XYLT1
	Hp Abnormal Urine Alpha Ketoglutarate Concentration	4	2	7.90278	0.0218813	0.792107	Human Phenotype Ontology	moderate	ATP6V1B2;PIGB
	Hp Accelerated Atherosclerosis	4	2	7.90278	0.0218813	0.792107	Human Phenotype Ontology	moderate	ABCC6;XYLT1
	Hp Angioid Streaks Of The Fundus	4	2	7.90278	0.0218813	0.792107	Human Phenotype Ontology	moderate	ABCC6;XYLT1
	Hp Decreased Light And Dark Adapted Electroretinogram Amplitude	4	2	7.90278	0.0218813	0.792107	Human Phenotype Ontology	moderate	ALG3;GUCY2D
	Hp Pulmonary Venous Hypertension	4	2	7.90278	0.0218813	0.792107	Human Phenotype Ontology	moderate	FLNC;MYPN
	Hp Punctate Keratitis	4	2	7.90278	0.0218813	0.792107	Human Phenotype Ontology	moderate	GJB6;PLEC
	Hp Interstitial Cardiac Fibrosis	3	3	15.8056	0.000246704	0.366781	Human Phenotype Ontology	moderate	FLNC;RPL3L;MYPN
	Hp Abnormal Lacrimal Gland Morphology	3	2	10.537	0.0114112	0.685527	Human Phenotype Ontology	moderate	GJB6;HLA-DRB1
	Hp Dysgenesis Of The Cerebellar Vermis	3	2	10.537	0.0114112	0.685527	Human Phenotype Ontology	moderate	CSPP1;KIAA0586
	Hp Increased Aspartate Family Amino Acid Level In Urine	3	2	10.537	0.0114112	0.685527	Human Phenotype Ontology	moderate	SLC7A9;GUCY2D
	Hp Myelin Outfoldings	3	2	10.537	0.0114112	0.685527	Human Phenotype Ontology	moderate	SBF1;SBF2
	Hp Open Operculum	3	2	10.537	0.0114112	0.685527	Human Phenotype Ontology	moderate	CSPP1;KIAA0586
	Hp Peripheral Hypermyelination	3	2	10.537	0.0114112	0.685527	Human Phenotype Ontology	moderate	SBF1;SBF2
	Hp Rhizomelic Arm Shortening	3	2	10.537	0.0114112	0.685527	Human Phenotype Ontology	moderate	CSPP1;KIAA0586
	Hp Stapes Ankylosis	3	2	10.537	0.0114112	0.685527	Human Phenotype Ontology	moderate	GJB6;ABCC6
	Table legend
	Gene Set Name: Name of the enriched gene set.
	Size: Number of genes in the gene set.
	Overlap: Number of genes that have a variant of interest present in the gene set.
	Enrichment ratio: ratio of enriched genes with variants of interest.
	pValue: nominal p-value.
	FDR: p-value false discovery rate.
	Ontology: gene ontology where gene ser correspond.
	VOI category: functional category of the variant of interest♣.
	Overlapping genes: Name of the genes with variants of interest enriched in the gene set.
	♣DAMAGING: gene is coding, biotype is coding, impact is high (disruptive variants probably causing truncation, loss of function or triggering nonsense-mediated decay) and Polyphen/SIFT predictions are damaging/deleterious and CADD > 15.
	♣MODERATE: gene is coding, biotype is coding, impact is moderate (non-disruptive variant that might change protein effectiveness) and CADD > 15.
	♣MODIFIER_CD: gene is coding, biotype is coding, impact is modifier (usually, non-coding variants or variants affecting non-coding genes where predictions are difficult or there is no evidence of impact) and CADD > 15.
	♣MODIFIER_NC: gene is coding, biotype is non-coding, impact is modifier (usually, non-coding variants or variants affecting non-coding genes where predictions are difficult or there is no evidence of impact) and CADD > 15.
	The table is subdivided considering the Ontology set used and ordered considering the size of the gene set.
