## Supplementary material for "The Multiomics Blueprint of Extreme Human Lifespan": Data Set S5

### Sheet: Data set 5
	Data set 5 - Over-represented pathways in genes with differentiating rare variants.
	Gene Set Name	Size	Overlap	Enrichment Ratio	pValue	FDR	Ontology	VOI Category♣	Overlapping Genes
	Apoptotic Process	341	19	2.00824	0.00206621	0.817183	Gene Ontology Biological Function	damaging	PDCD7;CLU;EPO;TRIM35;CADM1;FBXO10;SFN;CARD10;CDIP1;ITGB2;LRP2;MAL;MRE11;ZC3HC1;SST;TMF1;ZC3H12A;EMILIN2;TOMM70
	Cell Cell Junction Assembly	83	5	4.2386	0.00633537	0.907159	Gene Ontology Biological Function	modifier_cd	GJB6;EPHA2;ACTG1;PARD6B;CNTNAP1
	Gliogenesis	66	7	3.8227	0.00206996	0.817183	Gene Ontology Biological Function	damaging	CLU;TENM4;LRP1;LRP2;HAPLN4;MAL;NSUN5
	Glial Cell Differentiation	48	6	4.50532	0.00186197	0.817183	Gene Ontology Biological Function	damaging	CLU;TENM4;LRP1;HAPLN4;MAL;NSUN5
	Glial Cell Development	22	5	8.19149	0.000267696	0.316818	Gene Ontology Biological Function	damaging	CLU;TENM4;LRP1;MAL;NSUN5
	Oligodendrocyte Differentiation	16	4	9.01064	0.000783158	0.741494	Gene Ontology Biological Function	damaging	CLU;TENM4;MAL;NSUN5
	Glial Cell Activation	11	3	9.82979	0.00290374	0.981879	Gene Ontology Biological Function	damaging	CLU;ITGB2;LRP1
	Amyloid Beta Clearance	11	4	13.1064	0.000158016	0.24935	Gene Ontology Biological Function	damaging	CLU;ITGB2;LRP1;LRP2
	Regulation Of Nitric Oxide Metabolic Process	10	3	10.8128	0.00215491	0.817183	Gene Ontology Biological Function	damaging	CLU;AGXT2;ZC3H12A
	Vitamin Transport	9	3	12.0142	0.00153925	0.817183	Gene Ontology Biological Function	damaging	NPC1L1;LRP2;SLC47A1
	Oligodendrocyte Development	7	4	20.5957	1.82601e-05	0.0864432	Gene Ontology Biological Function	damaging	CLU;TENM4;MAL;NSUN5
	Axon Ensheathment In Central Nervous System	4	3	27.0319	8.11273e-05	0.192028	Gene Ontology Biological Function	damaging	CLU;TENM4;MAL
	Positive Regulation Of Protein Catabolic Process In The Vacuole	3	2	24.0284	0.00224406	0.817183	Gene Ontology Biological Function	damaging	LRP1;LRP2
	Regulation Of Amyloid Beta Clearance	3	2	24.0284	0.00224406	0.817183	Gene Ontology Biological Function	damaging	CLU;LRP1
	Transcytosis	3	2	24.0284	0.00224406	0.817183	Gene Ontology Biological Function	damaging	LRP1;LRP2
	Gene Set Name	Size	Overlap	Enrichment Ratio	pValue	FDR	Ontology	VOI Category♣	Overlapping Genes
	Ruffle	99	4	3.05529	0.0414121	0.914905	Gene Ontology Cellular Component	modifier_cd	EGFR;EPHA2;PLCG1;WIPF1
	Nucleoid	17	2	8.89628	0.0206446	0.777924	Gene Ontology Cellular Component	modifier_cd	GRSF1;ACADVL
	Microbody Membrane	31	3	7.31791	0.00765763	0.396761	Gene Ontology Cellular Component	modifier_cd	FNDC5;USP30;PEX11B
	Gene Set Name	Size	Overlap	Enrichment Ratio	pValue	FDR	Ontology	VOI Category♣	Overlapping Genes
	Oxygen Binding	10	2	13.3255	0.00927385	0.963818	Gene Ontology Molecular Function	modifier_cd	CYP2C18;CYP4B1
	Aromatase Activity	9	2	14.8061	0.00749189	0.963818	Gene Ontology Molecular Function	modifier_cd	CYP2C18;CYP4B1
	Exonuclease Activity	40	4	6.66277	0.00287678	0.584665	Gene Ontology Molecular Function	modifier_cd	CNOT1;MRE11;DCLRE1B;ZC3H12A
	Gene Set Name	Size	Overlap	Enrichment Ratio	pValue	FDR	Ontology	VOI Category♣	Overlapping Genes
	Hp Psoriasiform Dermatitis	17	4	15.9126	8.32844e-05	0.419337	Human Phenotype Ontology	modifier_cd	GJB6;EGFR;HLA-C;HLA-DRB1
	Table legend
	Gene Set Name: Name of the enriched gene set.
	Size: Number of genes in the gene set.
	Overlap: Number of genes that are differentiating rare variants present in the gene set.
	Enrichment ratio: ratio of enriched genes with differentiating rare variants.
	pValue: nominal p-value.
	FDR: p-value false discovery rate.
	Ontology: gene ontology where gene ser correspond.
	VOI category: functional category of the differentiating rare variant♣.
	Overlapping genes: Name of the genes with differentiating rare variants enriched in the gene set.
	♣DAMAGING: gene is coding, biotype is coding, impact is high (disruptive variants probably causing truncation, loss of function or triggering nonsense-mediated decay) and Polyphen/SIFT predictions are damaging/deleterious and CADD > 15.
	♣MODIFIER_CD: gene is coding, biotype is coding, impact is modifier (usually, non-coding variants or variants affecting non-coding genes where predictions are difficult or there is no evidence of impact) and CADD > 15.
	The table is subdivided considering the Ontology set used and ordered considering the size of the gene set.
