## Supplementary material for "The Multiomics Blueprint of Extreme Human Lifespan": Data Set S6

### Sheet: Data set 6
	Data set 6 - Genes with covered exons in the custom myeloid panel for the study of clonal haematopoiesis of indeterminate potential.
	Gene	Exons
	ASXL1	9, 11-12
	ANKRD26	5´UTR
	BCOR	all
	BCORL1	all
	BRAF	15 (V600E)
	CALR	9
	CBL	8-9
	CEBPA	all
	CSF3R	all
	CUX1	all
	CSNK1A1	3-4
	DDX41	1,5,6,8,11,15
	DNMT3A	all
	ETNK1	3
	ETV6	all
	EZH2	all
	FLT3	13-15, 20
	GATA1	all
	GATA2	all
	GNAS	1
	GNB1	5 (K57)
	IDH1	all
	IDH2	all
	JAK2	all
	KIT	2, 8-14, 17
	KMT2A (MLL)	3-9
	KRAS	2-3
	MPL	all
	NF1	all
	NPM1	10-11
	NRAS	2-3
	PHF6	all
	PPM1D	8 (R844)
	PRPF8	31
	PTPN11	all
	RAD21	all
	RUNX1	all
	SETBP1	4
	SF3B1	10-16
	SH2B3 (LNK)	2
	SMC1A	all
	SMC3	all
	SRSF2	1
	STAG1	all
	STAG2	all
	TET2	all
	TP53	3-11
	U2AF1	2
	WT1	2-10
	ZRSR2	all
