## Supplementary material for "The Multiomics Blueprint of Extreme Human Lifespan": Data Set S7

### Sheet: Data set 7
	Data set 7 - Differentially expressed proteins between M116 and yPM women
	Protein Abbr.	logFC	pValue	Adj. pValue	GO Biological Process Cluster/s♣
	SAA1	4.808	1.36367e-08	1.76628e-07	Cluster 1; Cluster 2
	RIMS2	4.75581	2.72449e-10	2.47021e-08	NA
	NRG2	4.68794	3.33639e-09	7.89129e-08	NA
	DNAH9	4.61885	1.74096e-09	5.79845e-08	NA
	SAA2	3.77589	4.17755e-09	8.97074e-08	Cluster 2
	EFCAB4A	3.64947	1.24777e-08	1.67684e-07	NA
	ARMC10	3.494	2.14321e-10	2.18607e-08	Cluster 4; Cluster 5
	COX5A	3.48011	8.18445e-10	4.1484e-08	NA
	RPL21	3.41733	5.02734e-08	3.8927e-07	Cluster 5
	SERHL2	3.40997	2.13674e-10	2.18607e-08	NA
	UQCRC2	3.09872	1.14274e-09	4.72614e-08	NA
	VPS54	2.98735	1.55975e-10	1.95808e-08	Cluster 3
	KRT9	2.97379	1.84632e-07	9.13088e-07	NA
	HABP2	2.97226	6.85074e-09	1.25622e-07	NA
	SUMO3	2.89956	3.9568e-10	3.14491e-08	NA
	BBS7	2.86866	2.8728e-07	1.19298e-06	NA
	ADH1	2.78109	1.15837e-09	4.72614e-08	NA
	CFHR3	2.75429	1.69745e-09	5.77132e-08	Cluster 2
	VARS	2.61873	1.68976e-08	1.97334e-07	Cluster 5
	TRAK1	2.47882	5.56142e-08	4.08839e-07	NA
	SDHB	2.45686	1.21057e-12	1.97565e-09	NA
	NCK2	2.35367	1.7262e-11	7.04291e-09	Cluster 4; Cluster 5; Cluster 7
	Golg	2.32051	1.15533e-09	4.72614e-08	NA
	CD74	2.30947	3.38058e-07	1.34236e-06	Cluster 2; Cluster 4; Cluster 5
	SYNE2	2.27352	2.38996e-09	6.56271e-08	NA
	DHX15	2.25403	8.6425e-10	4.1484e-08	NA
	RRP1B	2.20763	5.52525e-07	1.98617e-06	Cluster 2; Cluster 5
	ALKBH8	2.1798	2.54908e-09	6.60333e-08	NA
	C6orf132	2.16482	1.39332e-06	4.04608e-06	NA
	TP63	2.13509	9.11731e-09	1.45877e-07	Cluster 4
	AKR1B1	2.12475	6.64392e-09	1.23215e-07	Cluster 1
	LSMD1	2.09099	5.88236e-10	3.59838e-08	NA
	RIF1	2.08136	1.01404e-08	1.49871e-07	Cluster 2
	Ig l.3	2.06672	9.5453e-09	1.47853e-07	NA
	TP53	2.04128	5.82922e-08	4.1183e-07	Cluster 4; Cluster 5
	SLC12A4	2.0312	2.32241e-06	6.09354e-06	NA
	FN1	2.01176	3.5908e-07	1.4155e-06	Cluster 1; Cluster 2; Cluster 5
	HBB	2.01076	2.37723e-07	1.05246e-06	Cluster 1; Cluster 6; Cluster 7
	CPT1A	1.94693	6.66607e-06	1.4443e-05	Cluster 3
	ECM1	1.88274	3.65193e-09	8.3943e-08	Cluster 5
	LIMCH1	1.86788	7.78765e-07	2.61511e-06	Cluster 7
	SUB1	1.84509	1.783e-07	8.89862e-07	NA
	ANXA2	1.84449	1.59833e-07	8.36048e-07	Cluster 1; Cluster 2; Cluster 3; Cluster 5
	PEG3	1.82105	4.48494e-08	3.56508e-07	NA
	OBSCN	1.82064	5.42298e-06	1.2157e-05	NA
	ZNF92	1.81644	3.6438e-11	7.43334e-09	NA
	PRELID2	1.79937	8.34807e-07	2.76911e-06	Cluster 3
	SERPINA3	1.79085	3.37598e-08	2.99435e-07	Cluster 2; Cluster 5
	PDIA3	1.77779	2.04622e-08	2.1445e-07	Cluster 1; Cluster 4; Cluster 7
	PSMA3	1.77018	6.13027e-10	3.59838e-08	NA
	Ig g	1.73413	2.368e-10	2.27328e-08	NA
	SLIT3	1.72249	0.000104767	0.000160695	NA
	MEPE	1.68281	4.02226e-07	1.52659e-06	NA
	Ig k.9	1.67162	3.95693e-07	1.50881e-06	NA
	MLH3	1.61549	3.09931e-07	1.26769e-06	NA
	PTPRO	1.61383	3.48722e-11	7.43334e-09	NA
	RPS6	1.59945	3.6401e-10	3.12666e-08	Cluster 5
	SNAP91	1.59478	4.95548e-07	1.80925e-06	NA
	KIAA1109	1.59423	2.53983e-07	1.10239e-06	Cluster 3
	APOC3	1.57799	1.00122e-10	1.48545e-08	Cluster 3; Cluster 5
	EIF4A3	1.56575	5.06991e-08	3.90287e-07	Cluster 8
	IGHG2	1.53298	1.31005e-06	3.83156e-06	Cluster 2
	PLS1	1.53202	1.54408e-09	5.51294e-08	NA
	RBM25	1.51059	1.0281e-09	4.66072e-08	NA
	NOP9	1.50826	8.89401e-07	2.92053e-06	NA
	CLTC	1.50007	3.32515e-08	2.98026e-07	NA
	GIT2	1.46677	1.51269e-07	8.06769e-07	NA
	IGHG3	1.46612	2.7326e-08	2.60796e-07	Cluster 2
	HYDIN	1.45434	1.55603e-07	8.24493e-07	Cluster 7
	C1orf222	1.44775	1.00374e-06	3.17437e-06	Cluster 7
	CD55	1.44251	2.09125e-07	9.75118e-07	Cluster 2
	SAA4	1.43965	4.29704e-06	1.0047e-05	Cluster 2
	PPP2CB	1.43557	2.54513e-09	6.60333e-08	Cluster 6
	MED23	1.42056	1.2343e-07	7.07984e-07	NA
	ORM1	1.41476	8.96032e-07	2.93465e-06	Cluster 2
	Ig h.4	1.41013	1.01935e-08	1.49871e-07	Cluster 5
	CEP290	1.40631	3.94792e-07	1.50881e-06	NA
	IGHG1	1.39591	5.27987e-07	1.91059e-06	Cluster 2
	KRT81	1.39454	1.01173e-06	3.1814e-06	NA
	RRM1	1.38798	6.47939e-09	1.21544e-07	NA
	HSPA8	1.38065	5.28291e-08	3.99153e-07	Cluster 2; Cluster 5; Cluster 6
	MYOF	1.37886	2.94319e-09	7.38968e-08	Cluster 1
	ZCCHC6	1.37768	7.94262e-07	2.65079e-06	NA
	HNRNPA2B1	1.37747	9.06127e-07	2.94581e-06	NA
	CLIC2	1.37631	7.92096e-10	4.1484e-08	Cluster 6
	ANXA1	1.37599	1.4153e-07	7.7509e-07	Cluster 1; Cluster 2; Cluster 3; Cluster 5
	RBM26	1.36503	7.18018e-08	4.93191e-07	NA
	FGG	1.3643	1.31903e-06	3.85092e-06	Cluster 1; Cluster 2; Cluster 4; Cluster 5; Cluster 7
	NUTF2	1.35402	9.01851e-09	1.45804e-07	NA
	VWF	1.34967	9.51645e-07	3.04526e-06	Cluster 1
	PLG	1.34306	1.35787e-06	3.95015e-06	Cluster 1; Cluster 2; Cluster 5
	RPL12	1.34177	6.66233e-08	4.64655e-07	Cluster 5
	CTSC	1.33278	9.04333e-08	5.76554e-07	Cluster 2; Cluster 4
	APOH	1.31281	4.50973e-09	9.48516e-08	Cluster 1; Cluster 2; Cluster 3; Cluster 5
	CSMD2	1.30009	7.11063e-10	3.86818e-08	NA
	ANKS1B	1.29377	2.64779e-08	2.56292e-07	NA
	PLEKHG4	1.29295	1.72183e-07	8.754e-07	NA
	COMMD3	1.29287	5.63681e-07	2.01474e-06	NA
	SERPINA1	1.29035	4.13604e-08	3.4091e-07	Cluster 1; Cluster 2; Cluster 5
	RPL27	1.27718	4.50867e-11	8.17572e-09	Cluster 5
	RGS3	1.27676	1.22987e-07	7.07984e-07	NA
	EIF3I	1.27641	2.70003e-11	7.34408e-09	Cluster 5
	HBA1	1.27192	1.17074e-08	1.6192e-07	Cluster 6
	APOD	1.26801	1.73554e-07	8.76387e-07	Cluster 3; Cluster 6
	AMPD3	1.25329	1.47412e-07	7.93984e-07	NA
	Ig k.7	1.24061	1.86128e-08	2.03424e-07	NA
	TARDBP	1.22691	9.85295e-08	6.09091e-07	Cluster 2
	EIF2S1	1.22005	1.47223e-07	7.93984e-07	Cluster 5
	TALDO1	1.2185	6.00998e-09	1.16765e-07	NA
	SYNCRIP.1	1.21412	2.71048e-06	6.86879e-06	NA
	HNRNPAB	1.21201	1.77393e-07	8.89862e-07	Cluster 8
	ASCC3	1.20401	5.76185e-08	4.1183e-07	NA
	COMP	1.20152	2.52109e-06	6.44894e-06	Cluster 1; Cluster 5; Cluster 7
	SYNCRIP	1.19794	2.50624e-06	6.42102e-06	Cluster 5; Cluster 8
	Ig k.3	1.18816	1.05876e-07	6.37603e-07	NA
	ANKAR	1.16545	1.64482e-07	8.47265e-07	NA
	H2AFZ	1.16006	7.04181e-07	2.41942e-06	NA
	TLN1	1.15528	6.48541e-07	2.27128e-06	Cluster 1; Cluster 7
	CFL1	1.15511	2.11273e-07	9.77632e-07	Cluster 2
	ACSL3	1.14599	5.76509e-05	9.48451e-05	Cluster3
	SSX3	1.14272	1.12009e-06	3.4194e-06	NA
	RPS13	1.13697	7.33102e-08	4.96441e-07	Cluster 5
	PGRMC2	1.1333	7.56265e-07	2.55533e-06	NA
	BAZ1A	1.11839	1.40918e-07	7.74336e-07	NA
	DHX9	1.11718	3.29039e-08	2.98026e-07	Cluster 5
	KNG1	1.0903	2.1206e-07	9.77632e-07	Cluster 1; Cluster 2; Cluster 5
	FAM171B	1.08238	1.29535e-08	1.71145e-07	NA
	PAICS	1.08172	1.91203e-08	2.06652e-07	NA
	Ig k.1	1.07987	2.99663e-07	1.22877e-06	NA
	GNAT2	1.07904	1.73989e-07	8.76387e-07	NA
	APOM	1.06702	4.465e-07	1.65235e-06	Cluster 3; Cluster 6
	EFTUD2	1.0552	1.00065e-07	6.13933e-07	NA
	THBS4	1.04544	8.97299e-07	2.93465e-06	Cluster 5
	FABP5	1.04041	5.26986e-08	3.99153e-07	Cluster 3
	AP1S1	1.03657	8.55842e-09	1.43993e-07	NA
	APOE	1.03303	1.71823e-07	8.754e-07	Cluster 1; Cluster 2; Cluster 3; Cluster 5; Cluster 6; Cluster 7
	CCZ1B	1.03201	1.39329e-07	7.68193e-07	NA
	RAB8A	1.02905	0.000375307	0.000516879	NA
	NARS	1.01956	8.51007e-10	4.1484e-08	Cluster 5
	NDUFB11	1.0182	7.87108e-06	1.65323e-05	NA
	IGHG4	1.01589	2.13715e-06	5.71776e-06	Cluster 1; Cluster 2
	CLU	1.01179	2.07217e-07	9.71775e-07	Cluster 2; Cluster 3; Cluster 4; Cluster 5; Cluster 7
	ANXA5	1.00452	1.5097e-10	1.95808e-08	Cluster 1
	MRPS34	1.00001	4.43603e-08	3.54882e-07	NA
	LGALS3BP	-1.00465	3.68435e-05	6.424e-05	NA
	C8G	-1.00623	6.45468e-06	1.40641e-05	Cluster 1; Cluster 2
	Ig l.1	-1.01691	2.39744e-05	4.37653e-05	NA
	DIS3	-1.03013	9.08507e-06	1.87444e-05	NA
	Ig k.8	-1.03277	1.98193e-07	9.51328e-07	NA
	S100A11	-1.03748	1.16344e-05	2.29871e-05	NA
	EFEMP1	-1.07376	1.67628e-05	3.17733e-05	NA
	CASP1	-1.08623	9.57271e-06	1.94796e-05	Cluster 5
	MST4	-1.09389	5.81043e-05	9.53027e-05	NA
	LRRC47	-1.10761	0.000263652	0.000374156	Cluster 5
	SNRPD1	-1.12858	4.96562e-06	1.14139e-05	NA
	HSPA14	-1.13067	4.70085e-07	1.73178e-06	NA
	ADAMTS6	-1.15385	3.77348e-07	1.46627e-06	NA
	FGA	-1.15723	2.25241e-07	1.01265e-06	Cluster 1; Cluster 2; Cluster 4; Cluster 5; Cluster 7
	MARVELD3	-1.16577	3.2004e-06	7.86605e-06	NA
	USP54	-1.16933	8.47634e-05	0.000133527	NA
	PRKCSH	-1.17047	1.14673e-08	1.59954e-07	NA
	CFD	-1.18071	1.92947e-05	3.58645e-05	Cluster 2
	F12	-1.20291	1.68691e-08	1.97334e-07	Cluster 1; Cluster 2; Cluster 5
	CPN1	-1.23189	5.19763e-06	1.17977e-05	Cluster 5
	RPL37A	-1.23521	2.43452e-07	1.06805e-06	Cluster 5
	ADAMTS17	-1.24575	2.99269e-05	5.33195e-05	NA
	Ig m	-1.24687	1.43459e-08	1.82911e-07	Cluster 2
	AP2B1	-1.24836	2.71906e-06	6.87986e-06	NA
	CPB2	-1.25025	3.45721e-07	1.36946e-06	Cluster 1; Cluster 2; Cluster 5
	ANK2	-1.26716	2.67328e-07	1.13319e-06	NA
	SNRPB2	-1.28549	0.000294391	0.000414178	NA
	TBC1D2	-1.28968	1.92343e-07	9.34237e-07	NA
	B2M	-1.29261	8.9939e-07	2.93561e-06	Cluster 2
	COG6	-1.29394	2.34134e-07	1.04116e-06	NA
	CFB	-1.30241	1.86428e-08	2.03424e-07	Cluster 2
	ATAD5	-1.31712	2.30827e-09	6.56271e-08	Cluster 2; Cluster 4; Cluster 5
	ZSCAN9	-1.32252	8.47966e-08	5.53552e-07	NA
	CHFR	-1.3226	6.17393e-07	2.18092e-06	NA
	NOTCH4	-1.33002	5.88722e-10	3.59838e-08	Cluster 1
	APC	-1.40464	4.17742e-07	1.56725e-06	NA
	ACN9	-1.41231	4.7371e-08	3.70337e-07	NA
	DYNC1I2	-1.41819	5.25555e-05	8.75211e-05	NA
	WASF2	-1.43479	9.61989e-05	0.000148812	Cluster 7
	ANKRD36	-1.49806	3.37378e-06	8.21792e-06	NA
	F13A1	-1.50556	1.87721e-06	5.14029e-06	Cluster 1; Cluster 5
	PDE4DIP	-1.52959	1.52677e-06	4.34093e-06	Cluster 7
	GABARAPL2	-1.53169	1.55661e-06	4.4104e-06	Cluster 5
	RPRD2	-1.53212	2.21506e-06	5.85895e-06	NA
	NISCH	-1.56057	2.6359e-07	1.12908e-06	Cluster 7
	TINAG	-1.6461	1.66115e-08	1.97334e-07	NA
	KLKB1	-1.7369	5.60985e-08	4.08991e-07	Cluster 1; Cluster 2; Cluster 5
	CPN2	-1.76334	6.86658e-07	2.36919e-06	NA
	CCDC88C	-1.79627	5.6136e-08	4.08991e-07	Cluster 7
	COPS5	-1.84646	1.18454e-07	6.90417e-07	Cluster 5
	NDUFB4	-1.84717	3.3344e-08	2.98026e-07	NA
	DPPA2	-1.928	2.12698e-07	9.77811e-07	NA
	MLK4	-1.94611	5.81087e-08	4.1183e-07	NA
	HSD3B1	-2.00151	1.7237e-08	1.98104e-07	NA
	ACTC1	-2.01754	8.85828e-08	5.69162e-07	NA
	MANEAL	-2.04456	1.54092e-07	8.19146e-07	NA
	CD44	-2.05109	2.12047e-07	9.77632e-07	Cluster 1; Cluster 4; Cluster 5; Cluster 7
	C1RL	-2.11517	7.80077e-06	1.64269e-05	Cluster 2; Cluster 5
	FAM83G	-2.19645	1.35739e-07	7.53488e-07	NA
	CFHR5	-2.20369	3.64441e-08	3.14692e-07	Cluster 2
	GARS	-2.27745	2.01353e-07	9.60843e-07	Cluster 5
	F10	-2.33631	2.6371e-06	6.70366e-06	Cluster 1
	AFM	-2.40567	5.70994e-08	4.1183e-07	NA
	PLAA	-2.4141	3.02458e-08	2.78063e-07	NA
	TIAM2	-2.4225	6.67283e-06	1.4443e-05	NA
	CFP	-2.43459	2.89898e-07	1.20079e-06	Cluster 2
	RAB13	-2.44165	1.01081e-05	2.0467e-05	NA
	PON3	-2.46305	4.74268e-08	3.70337e-07	NA
	CFI	-2.51047	3.64428e-09	8.3943e-08	Cluster 2
	SERPINF2	-2.55867	1.26682e-06	3.75219e-06	Cluster 1; Cluster 2; Cluster 5; Cluster 7
	KLC4	-2.56203	9.47512e-07	3.03976e-06	NA
	EFCAB6	-2.60351	6.35608e-09	1.20618e-07	NA
	THBS1	-2.63798	1.03679e-06	3.24147e-06	Cluster 1; Cluster 2; Cluster 3; Cluster 4; Cluster 5
	CP	-2.70598	3.39025e-06	8.24574e-06	Cluster 6
	PRSS3	-2.75508	6.10757e-08	4.27792e-07	Cluster 2; Cluster 5
	C5	-3.29192	1.22803e-07	7.07984e-07	Cluster 2
	CDK5RAP2	-3.37948	9.79132e-06	1.98997e-05	Cluster 7
	CHP1	-3.47021	1.04768e-06	3.2661e-06	Cluster 5; Cluster 7
	IQSEC2	-3.49745	1.53398e-06	4.35383e-06	NA
	ITIH1	-3.60764	7.64487e-09	1.32767e-07	Cluster 5
	VPS13B	-3.80328	1.34198e-07	7.50041e-07	Cluster 3
	ABHD11	-3.92223	1.69403e-06	4.70981e-06	NA
	FER1L5	-3.95272	1.0192e-08	1.49871e-07	NA
	SOAT1	-4.26672	2.06401e-07	9.70738e-07	Cluster 3
	ALG13	-4.64937	1.0185e-09	4.66072e-08	NA
	TTC28	-4.95875	8.93173e-09	1.45804e-07	NA
	DNAH1	-5.17632	1.68263e-09	5.77132e-08	Cluster 7
	Table legend
	Protein Abbr.: protein abbreviation.
	logFC: log2-transformed fold change.
	pValue: raw p-value from comparison between M116 and yPM women.
	Adj. pValue: Benjamini-Hochberg-adjusted p-value.
	GO Biological Process Cluster/s: functional categories according to clustered gene ontology terms♣.
	♣Cluster 1: coagulation, hemostasis, and wound healing.
	♣Cluster 2: immune system and inflammatory responses.
	♣Cluster 3: lipid and cholesterol transport and metabolism.
	♣Cluster 4: apoptotic signaling and cellular response to stress.
	♣Cluster 5: protein processing and translation.
	♣Cluster 6: cellular detoxification.
	♣Cluster 7: cell adhesion and structural organization.
	♣Cluster 8: regulation of mRNA.
	♣NA: not associated to a significant gene ontology term.
