## Supplementary material for "The Multiomics Blueprint of Extreme Human Lifespan": Data Set S8

### Sheet: Data set 8
	Data set 8 - Gene ontology terms associated to differentially expressed proteins in M116
	GO term ID	Description	FE	pValue	Adj. pValue	Gene ID	Count	GO Biological Process Cluster♣
	GO:1900047	negative regulation of hemostasis	21.7999	1.72736e-14	2.69382e-11	APOH/F12/KLKB1/ANXA2/APOE/KNG1/FGA/CPB2/THBS1/SERPINF2/FGG/PLG/COMP	13	1
	GO:0050819	negative regulation of coagulation	20.5888	3.89721e-14	4.0518e-11	ANXA5/APOH/F12/KLKB1/ANXA2/APOE/KNG1/FGA/CPB2/THBS1/SERPINF2/FGG/PLG	13	1
	GO:0007596	blood coagulation	8.04058	5.31238e-14	4.14233e-11	ANXA5/APOH/SAA1/F12/PDIA3/SERPINA1/KLKB1/ANXA2/APOE/KNG1/FGA/HBB/CPB2/TLN1/VWF/THBS1/SERPINF2/FGG/PLG/F13A1/COMP/F10	22	1
	GO:0007599	hemostasis	7.80704	9.7534e-14	5.07014e-11	ANXA5/APOH/SAA1/F12/PDIA3/SERPINA1/KLKB1/ANXA2/APOE/KNG1/FGA/HBB/CPB2/TLN1/VWF/THBS1/SERPINF2/FGG/PLG/F13A1/COMP/F10	22	1
	GO:0050817	coagulation	7.80704	9.7534e-14	5.07014e-11	ANXA5/APOH/SAA1/F12/PDIA3/SERPINA1/KLKB1/ANXA2/APOE/KNG1/FGA/HBB/CPB2/TLN1/VWF/THBS1/SERPINF2/FGG/PLG/F13A1/COMP/F10	22	1
	GO:0042730	fibrinolysis	31.675	2.76513e-13	1.23206e-10	APOH/F12/KLKB1/ANXA2/FGA/CPB2/THBS1/SERPINF2/FGG/PLG	10	1
	GO:0030195	negative regulation of blood coagulation	20.5254	3.98043e-13	1.55187e-10	APOH/F12/KLKB1/ANXA2/APOE/KNG1/FGA/CPB2/THBS1/SERPINF2/FGG/PLG	12	1
	GO:1900046	regulation of hemostasis	15.6591	1.71581e-12	5.35162e-10	APOH/F12/KLKB1/ANXA2/APOE/KNG1/FGA/CPB2/THBS1/SERPINF2/FGG/PLG/COMP	13	1
	GO:0042060	wound healing	5.20069	2.50631e-12	7.10653e-10	ANXA5/NOTCH4/MYOF/APOH/SAA1/F12/PDIA3/SERPINA1/KLKB1/ANXA1/ANXA2/APOE/CD44/KNG1/FGA/HBB/CPB2/FN1/TLN1/VWF/THBS1/SERPINF2/FGG/PLG/F13A1/COMP/F10	27	1
	GO:0050818	regulation of coagulation	14.6289	4.28399e-12	1.11348e-09	ANXA5/APOH/F12/KLKB1/ANXA2/APOE/KNG1/FGA/CPB2/THBS1/SERPINF2/FGG/PLG	13	1
	GO:0031639	plasminogen activation	28.5075	1.35614e-11	3.25369e-09	APOH/F12/KLKB1/ANXA2/FGA/CPB2/THBS1/SERPINF2/FGG	9	1
	GO:0030193	regulation of blood coagulation	14.8735	2.37828e-11	5.29847e-09	APOH/F12/KLKB1/ANXA2/APOE/KNG1/FGA/CPB2/THBS1/SERPINF2/FGG/PLG	12	1
	GO:0061045	negative regulation of wound healing	13.1573	1.06841e-10	1.96021e-08	APOH/F12/KLKB1/ANXA2/APOE/KNG1/FGA/CPB2/THBS1/SERPINF2/FGG/PLG	12	1
	GO:0051917	regulation of fibrinolysis	33.2588	7.75569e-10	1.2095e-07	APOH/F12/KLKB1/CPB2/THBS1/SERPINF2/PLG	7	1
	GO:1903035	negative regulation of response to wounding	10.1611	2.31625e-09	3.44018e-07	APOH/F12/KLKB1/ANXA2/APOE/KNG1/FGA/CPB2/THBS1/SERPINF2/FGG/PLG	12	1
	GO:0061041	regulation of wound healing	7.94138	1.04293e-08	1.47859e-06	APOH/F12/KLKB1/ANXA1/ANXA2/APOE/KNG1/FGA/CPB2/THBS1/SERPINF2/FGG/PLG	13	1
	GO:1903034	regulation of response to wounding	6.1425	2.2054e-07	2.29288e-05	APOH/F12/KLKB1/ANXA1/ANXA2/APOE/KNG1/FGA/CPB2/THBS1/SERPINF2/FGG/PLG	13	1
	GO:0051918	negative regulation of fibrinolysis	32.8933	2.49159e-07	2.50686e-05	APOH/CPB2/THBS1/SERPINF2/PLG	5	1
	GO:0030194	positive regulation of blood coagulation	19.005	5.75866e-07	5.28273e-05	APOH/F12/CPB2/THBS1/SERPINF2/PLG	6	1
	GO:1900048	positive regulation of hemostasis	19.005	5.75866e-07	5.28273e-05	APOH/F12/CPB2/THBS1/SERPINF2/PLG	6	1
	GO:0072378	blood coagulation, fibrin clot formation	26.7258	8.2174e-07	7.11946e-05	APOH/F12/FGA/FGG/F13A1	5	1
	GO:0050820	positive regulation of coagulation	16.5527	1.3775e-06	0.00011612	APOH/F12/CPB2/THBS1/SERPINF2/PLG	6	1
	GO:0010755	regulation of plasminogen activation	23.7563	1.58139e-06	0.000129799	F12/ANXA2/CPB2/THBS1/SERPINF2	5	1
	GO:0090303	positive regulation of wound healing	9.07057	1.17889e-05	0.000942812	APOH/F12/ANXA1/CPB2/THBS1/SERPINF2/PLG	7	1
	GO:0030168	platelet activation	5.45888	4.27733e-05	0.00290022	SAA1/PDIA3/APOE/FGA/HBB/TLN1/VWF/FGG/COMP	9	1
	GO:1903036	positive regulation of response to wounding	7.39084	4.53857e-05	0.00294912	APOH/F12/ANXA1/CPB2/THBS1/SERPINF2/PLG	7	1
	GO:0070527	platelet aggregation	6.66409	0.000283615	0.0147433	PDIA3/FGA/HBB/TLN1/FGG/COMP	6	1
	GO:0006956	complement activation	20.4233	4.70015e-17	1.46598e-13	CFHR3/CFI/IGHM/CFB/IGHG3/CFHR5/C5/CLU/CD55/CFP/IGHG1/IGHG2/IGHG4/C8G/C1RL/CFD	16	2
	GO:0006958	complement activation, classical pathway	22.3988	1.35723e-12	4.70357e-10	CFI/IGHM/IGHG3/C5/CLU/CD55/IGHG1/IGHG2/IGHG4/C8G/C1RL	11	2
	GO:0002455	humoral immune response mediated by circulating immunoglobulin	16.7991	4.09092e-11	8.50638e-09	CFI/IGHM/IGHG3/C5/CLU/CD55/IGHG1/IGHG2/IGHG4/C8G/C1RL	11	2
	GO:0031638	zymogen activation	16.2198	6.12885e-11	1.19474e-08	APOH/F12/KLKB1/PRSS3/ANXA2/FGA/CPB2/THBS1/SERPINF2/FGG/C1RL	11	2
	GO:0006959	humoral immune response	5.51758	7.24719e-10	1.18968e-07	CFHR3/CFI/IGHM/CFB/IGHG3/CFHR5/PRSS3/C5/CLU/CD55/KNG1/FGA/CFP/IGHG1/B2M/IGHG2/IGHG4/C8G/C1RL/CFD	20	2
	GO:0016064	immunoglobulin mediated immune response	6.13798	2.55078e-08	3.45908e-06	ATAD5/CFI/RIF1/IGHV3-7/IGHM/IGHG3/C5/CLU/CD55/CD74/IGHG1/IGHG2/IGHG4/C8G/C1RL	15	2
	GO:0019724	B cell mediated immunity	6.05112	3.08566e-08	4.01008e-06	ATAD5/CFI/RIF1/IGHV3-7/IGHM/IGHG3/C5/CLU/CD55/CD74/IGHG1/IGHG2/IGHG4/C8G/C1RL	15	2
	GO:0006957	complement activation, alternative pathway	28.5075	3.94368e-08	4.92013e-06	CFB/CFHR5/C5/CFP/C8G/CFD	6	2
	GO:0002526	acute inflammatory response	8.55225	6.7434e-08	8.08949e-06	SAA2/SAA1/F12/SERPINA3/SERPINA1/KLKB1/FN1/IGHG1/ORM1/SERPINF2/SAA4	11	2
	GO:0006953	acute-phase response	14.2538	7.77351e-08	8.97984e-06	SAA2/SAA1/SERPINA3/SERPINA1/FN1/ORM1/SERPINF2/SAA4	8	2
	GO:0002460	adaptive immune response based on somatic recombination of immune receptors built from immunoglobulin superfamily domains	4.06232	2.61765e-07	2.55139e-05	ATAD5/CFI/RIF1/IGHV3-7/IGHM/IGHG3/HSPA8/CTSC/C5/ANXA1/CLU/CD55/CD74/IGHG1/B2M/IGHG2/IGHG4/C8G/C1RL	19	2
	GO:0002449	lymphocyte mediated immunity	3.9881	7.14545e-07	6.36761e-05	ATAD5/CFI/RIF1/IGHV3-7/IGHM/IGHG3/HSPA8/CTSC/C5/CLU/CD55/CD74/IGHG1/B2M/IGHG2/IGHG4/C8G/C1RL	18	2
	GO:0002443	leukocyte mediated immunity	3.17403	1.70652e-05	0.0012982	ATAD5/CFI/RIF1/IGHV3-7/IGHM/IGHG3/HSPA8/CTSC/C5/CLU/CD55/CD74/IGHG1/B2M/IGHG2/IGHG4/C8G/C1RL	18	2
	GO:0019731	antibacterial humoral response	7.57795	3.85899e-05	0.00267471	IGHM/IGHG3/FGA/IGHG1/B2M/IGHG2/IGHG4	7	2
	GO:0051702	biological process involved in interaction with symbiont	5.30372	0.000139671	0.00806727	CFHR5/HSPA8/TARDBP/APOE/CFL1/FN1/RRP1B/PLG	8	2
	GO:0019730	antimicrobial humoral response	4.16056	0.000337431	0.0164445	IGHM/IGHG3/PRSS3/KNG1/FGA/IGHG1/B2M/IGHG2/IGHG4	9	2
	GO:0032102	negative regulation of response to external stimulus	2.73985	0.000659939	0.0270835	APOH/SAA1/F12/KLKB1/C5/ANXA2/APOE/KNG1/FGA/CPB2/THBS1/SERPINF2/FGG/PLG	14	2
	GO:0034377	plasma lipoprotein particle assembly	15.8375	1.3675e-05	0.00106631	APOC3/APOE/SOAT1/APOM/ACSL3	5	3
	GO:0065005	protein-lipid complex assembly	14.2538	2.34597e-05	0.00170164	APOC3/APOE/SOAT1/APOM/ACSL3	5	3
	GO:0006869	lipid transport	3.1675	3.01918e-05	0.00214019	APOC3/VPS54/APOH/FABP5/VPS13B/ANXA1/ANXA2/APOE/APOD/SOAT1/CLU/BLTP1/APOM/PRELID2/THBS1/CPT1A/ACSL3	17	3
	GO:0043691	reverse cholesterol transport	17.1045	7.6092e-05	0.00484349	APOC3/APOE/CLU/APOM	4	3
	GO:0015909	long-chain fatty acid transport	7.77477	0.000120914	0.0073947	FABP5/ANXA1/APOE/THBS1/CPT1A/ACSL3	6	3
	GO:0071827	plasma lipoprotein particle organization	8.55225	0.000288479	0.0147503	APOC3/APOE/SOAT1/APOM/ACSL3	5	3
	GO:0034379	very-low-density lipoprotein particle assembly	21.3806	0.000320971	0.0158906	APOC3/SOAT1/ACSL3	3	3
	GO:0071825	protein-lipid complex organization	8.06816	0.000379783	0.0182237	APOC3/APOE/SOAT1/APOM/ACSL3	5	3
	GO:0034381	plasma lipoprotein particle clearance	7.77477	0.000451762	0.0210305	APOC3/ANXA2/APOE/SOAT1/APOM	5	3
	GO:0030301	cholesterol transport	4.86714	0.0006132	0.0265635	APOC3/VPS54/ANXA2/APOE/SOAT1/CLU/APOM	7	3
	GO:0097006	regulation of plasma lipoprotein particle levels	5.63885	0.000696415	0.0278477	APOC3/ANXA2/APOE/SOAT1/APOM/ACSL3	6	3
	GO:0015918	sterol transport	4.53529	0.00093154	0.0356808	APOC3/VPS54/ANXA2/APOE/SOAT1/CLU/APOM	7	3
	GO:0034375	high-density lipoprotein particle remodeling	15.0922	0.000950158	0.0356808	APOC3/APOE/APOM	3	3
	GO:0034384	high-density lipoprotein particle clearance	14.2538	0.0011304	0.040065	APOC3/APOE/APOM	3	3
	GO:1902253	regulation of intrinsic apoptotic signaling pathway by p53 class mediator	12.5768	4.4097e-05	0.00292635	ARMC10/ATAD5/TP53/CD44/CD74	5	4
	GO:1902254	negative regulation of intrinsic apoptotic signaling pathway by p53 class mediator	14.8735	0.000135294	0.00796195	ARMC10/ATAD5/CD44/CD74	4	4
	GO:0042771	intrinsic apoptotic signaling pathway in response to DNA damage by p53 class mediator	9.09814	0.000214873	0.011555	ATAD5/TP63/TP53/CD44/CD74	5	4
	GO:1902230	negative regulation of intrinsic apoptotic signaling pathway in response to DNA damage	11.403	0.000392717	0.0185588	ATAD5/CLU/CD44/CD74	4	4
	GO:0072332	intrinsic apoptotic signaling pathway by p53 class mediator	5.96669	0.000515517	0.0229294	ARMC10/ATAD5/TP63/TP53/CD44/CD74	6	4
	GO:1902166	negative regulation of intrinsic apoptotic signaling pathway in response to DNA damage by p53 class mediator	17.1045	0.000646837	0.0268998	ATAD5/CD44/CD74	3	4
	GO:1902165	regulation of intrinsic apoptotic signaling pathway in response to DNA damage by p53 class mediator	15.0922	0.000950158	0.0356808	ATAD5/CD44/CD74	3	4
	GO:2001233	regulation of apoptotic signaling pathway	2.75879	0.000960944	0.0356808	NCK2/ARMC10/ATAD5/TP63/PDIA3/TP53/CTSC/CLU/CD44/FGA/CD74/THBS1/FGG	13	4
	GO:1902229	regulation of intrinsic apoptotic signaling pathway in response to DNA damage	9.00237	0.000983247	0.0360794	ATAD5/CLU/CD44/CD74	4	4
	GO:0072376	protein activation cascade	25.6568	8.07452e-08	8.99443e-06	APOH/F12/KLKB1/FGA/FGG/F13A1	6	5
	GO:0016485	protein processing	5.21479	2.17504e-07	2.29288e-05	APOH/F12/KLKB1/PRSS3/ANXA2/FGA/CPB2/THBS1/SERPINF2/FGG/PLG/COMP/CPN1/C1RL/CASP1	15	5
	GO:1903317	regulation of protein maturation	8.20079	2.30152e-05	0.00170164	F12/KLKB1/ANXA2/FGA/CPB2/THBS1/SERPINF2	7	5
	GO:0035966	response to topologically incorrect protein	4.81064	0.000113765	0.00709664	NCK2/F12/HSPA8/COPS5/EIF2S1/CLU/THBS4/THBS1/COMP	9	5
	GO:0070613	regulation of protein processing	7.65873	0.000131525	0.00788895	F12/KLKB1/ANXA2/CPB2/THBS1/SERPINF2	6	5
	GO:0002181	cytoplasmic translation	4.66486	0.000143728	0.00815071	EIF3F/RPL27/RPS6/DHX9/RPL21/RPL12/RPS13/RPL37A/SYNCRIP	9	5
	GO:0051346	negative regulation of hydrolase activity	3.73313	0.000194592	0.0106479	APOC3/ECM1/ITIH1/SERPINA3/SERPINA1/CD44/KNG1/RRP1B/THBS1/CHP1/SERPINF2	11	5
	GO:0018149	peptide cross-linking	12.67	0.000258494	0.0136651	ANXA1/FN1/THBS1/F13A1	4	5
	GO:0017038	protein import	21.3806	0.000320971	0.0158906	HSPA8/APOE/CLU	3	5
	GO:1903318	negative regulation of protein maturation	10.6903	0.000505973	0.0229294	FGA/CPB2/THBS1/SERPINF2	4	5
	GO:1901797	negative regulation of signal transduction by p53 class mediator	9.5025	0.000799087	0.0315488	ARMC10/ATAD5/CD44/CD74	4	5
	GO:0045861	negative regulation of proteolysis	3.10478	0.000915206	0.0356808	ECM1/ITIH1/SERPINA3/SERPINA1/TP53/CD44/KNG1/CPB2/THBS1/SERPINF2/GABARAPL2	11	5
	GO:0006418	tRNA aminoacylation for protein translation	8.34366	0.00131257	0.0449881	NARS1/VARS1/GARS1/LRRC47	4	5
	GO:0050878	regulation of body fluid levels	5.16278	1.34776e-10	2.33537e-08	ANXA5/APOH/AKR1B1/SAA1/F12/PDIA3/SERPINA1/KLKB1/ANXA2/APOE/KNG1/FGA/HBB/CPB2/TLN1/VWF/THBS1/SERPINF2/FGG/PLG/F13A1/COMP/F10	23	6
	GO:0098869	cellular oxidant detoxification	6.04705	0.000162717	0.00906273	CLIC2/HBA1/HBA2/APOE/HBB/APOM/CP	7	6
	GO:0015670	carbon dioxide transport	17.1045	0.000646837	0.0268998	HBA1/HBA2/HBB	3	6
	GO:0015671	oxygen transport	17.1045	0.000646837	0.0268998	HBA1/HBA2/HBB	3	6
	GO:1990748	cellular detoxification	4.78926	0.000675067	0.0273446	CLIC2/HBA1/HBA2/APOE/HBB/APOM/CP	7	6
	GO:0097237	cellular response to toxic substance	4.4345	0.00106255	0.0385358	CLIC2/HBA1/HBA2/APOE/HBB/APOM/CP	7	6
	GO:0000302	response to reactive oxygen species	2.99329	0.00120892	0.0489433	PPP2CB/HBA1/HBA2/HSPA8/APOE/APOD/HBB	7	6
	GO:0034116	positive regulation of heterotypic cell-cell adhesion	18.3263	0.000521959	0.0229294	CD44/FGA/FGG	3	7
	GO:0001578	microtubule bundle formation	4.40189	0.00110929	0.0397686	DNAH1/CCDC88C/HYDIN/NISCH/CFAP74/CHP1/CDK5RAP2	7	7
	GO:1902905	positive regulation of supramolecular fiber organization	3.86542	0.00115773	0.0405725	NCK2/APOE/CLU/LIMCH1/SERPINF2/PDE4DIP/CDK5RAP2/WASF2	8	7
	GO:0034109	homotypic cell-cell adhesion	5.08055	0.00120235	0.0416683	PDIA3/FGA/HBB/TLN1/FGG/COMP	6	7
	GO:2000622	regulation of nuclear-transcribed mRNA catabolic process, nonsense-mediated decay	18.3263	0.000521959	0.0229294	EIF4A3/HNRNPAB/SYNCRIP	3	8
	Table legend
	GO term ID: gene ontology term ID.
	Description: biological function.
	FE: fold enrichment.
	pValue: raw p-value.
	Adj. pValue: Benjamini-Hochberg-adjusted p-value.
	Gene ID: associated gene name.
	Count: number of genes associated to the GO term
	GO Biological Process Cluster/s: functional categories according to clustered gene ontology terms♣.
	♣Cluster 1: coagulation, hemostasis, and wound healing.
	♣Cluster 2: immune system and inflammatory responses.
	♣Cluster 3: lipid and cholesterol transport and metabolism.
	♣Cluster 4: apoptotic signaling and cellular response to stress.
	♣Cluster 5: protein processing and translation.
	♣Cluster 6: cellular detoxification.
	♣Cluster 7: cell adhesion and structural organization.
	♣Cluster 8: regulation of mRNA.
