## Supplementary material for "The Multiomics Blueprint of Extreme Human Lifespan": Data Set S9

### Sheet: Table S9
	Supplementary Table 9 - 3-week Mediterranean diet model of M116.
	Week 1	Monday	Tuesday	Wednesday	Thursday	Friday	Saturday	Sunday
	Breakfast	Milk smoothie with 8 cereals and protein	Milk smoothie with 8 cereals and protein	Milk smoothie with 8 cereals and protein	Milk smoothie with 8 cereals and protein	Milk smoothie with 8 cereals and protein	Milk smoothie with 8 cereals and protein	Milk smoothie with 8 cereals and protein
	Lunch	Mashed macaroni with vegetables + tilapia + broth + olive oil + egg protein.	Mashed chickpeas + vegetables with meatballs + broth + olive oil + egg protein.	Mashed stewed potatoes with cuttlefish + broth + olive oil + egg protein	Mashed broccoli and sweet potato with pork tenderloin + broth + olive oil + egg protein	Mashed potato and cabbage with cod + onion + broth + olive oil + egg protein	Mashed stewed fava beans with sausage + broth + olive oil + egg protein	Mashed surf and turf rice + broth + olive oil + egg protein
		Yogurt	Yogurt	Yogurt	Yogurt	Yogurt	Yogurt	Yogurt
	Afternoon snack	Yogurt	Yogurt	Yogurt	Yogurt	Yogurt	Yogurt	Yogurt
	Dinner	Mashed spinach, onion, and potato omelet + broth + olive oil + egg protein.	Mashed artichoke soup with croquettes + mushrooms + olive oil + egg protein.	Mashed vegetable stew with marinated pork loin + olive oil + egg protein	Mashed potato + vegetables + eggs with béchamel + broth + olive oil + egg protein	Mashed Russian salad + hamburger + broth + olive oil + egg protein	Mashed green beans and carrots with cheese + broth + olive oil + egg protein	Mashed semolina with potato and cabbage + tuna + broth + olive oil + egg protein
		Yogurt	Yogurt	Yogurt	Yogurt	Yogurt	Yogurt	Yogurt
	Week 2	Monday	Tuesday	Wednesday	Thursday	Friday	Saturday	Sunday
	Breakfast	Milk smoothie with 8 cereals and protein	Milk smoothie with 8 cereals and protein	Milk smoothie with 8 cereals and protein	Milk smoothie with 8 cereals and protein	Milk smoothie with 8 cereals and protein	Milk smoothie with 8 cereals and protein	Milk smoothie with 8 cereals and protein
	Lunch	Mashed lentils with baked fish + broth + olive oil + egg protein.	Mashed noodles with fish + broth + olive oil + egg protein	Mashed cauliflower with béchamel + chicken with prunes + broth + olive oil + egg protein	Mashed rice with pork roll and vegetable garnish + broth + olive oil + egg protein	Mashed Italian-style macaroni + hard-boiled egg + broth + olive oil + egg protein	Mashed beans with chicken and vegetables + broth + olive oil + egg protein	Mashed veal “fricandó” with potato and mushrooms + broth + olive oil + egg protein
		Yogurt	Yogurt	Yogurt	Yogurt	Yogurt	Yogurt	Yogurt
	Afternoon snack	Yogurt	Yogurt	Yogurt	Yogurt	Yogurt	Yogurt	Yogurt
	Dinner	Mashed leek soup with hamburger + onion + broth + olive oil + egg protein.	Mashed potato and onion omelette with Provençal tomato + broth + olive oil + egg protein.	Mashed Roman mussola fish + carrots + broth + olive oil + egg protein	Mashed vegetable cream with sausages + broth + olive oil + egg protein	Mashed potato and green beans with croquettes + broth + olive oil + egg protein	Mashed vegetable stew with sweet potato + hake + broth + olive oil + egg protein	Mashed semolina with cured ham and white sausage + broth + olive oil + egg protein
		Yogurt	Yogurt	Yogurt	Yogurt	Yogurt	Yogurt	Yogurt
	Week 3	Monday	Tuesday	Wednesday	Thursday	Friday	Saturday	Sunday
	Breakfast	Milk smoothie with 8 cereals and protein	Milk smoothie with 8 cereals and protein	Milk smoothie with 8 cereals and protein	Milk smoothie with 8 cereals and protein	Milk smoothie with 8 cereals and protein	Milk smoothie with 8 cereals and protein	Milk smoothie with 8 cereals and protein
	Lunch	Mashed chickpeas with sausage + broth + olive oil + egg protein.	Mashed “escudella” and “carn d’olla” + olive oil + egg protein	Mashed stewed lentils with potato and hard-boiled egg + broth + olive oil + egg protein	Mashed rice with fish + broth + olive oil + egg protein	Mashed fish soup with chicken + olive oil + egg protein	Mashed green beans and potato + pork cheek with prunes + broth + olive oil + egg protein	Mashed mushroom cream with cannelloni + broth + olive oil + egg protein
		Yogurt	Yogurt	Yogurt	Yogurt	Yogurt	Yogurt	Yogurt
	Afternoon snack	Yogurt	Yogurt	Yogurt	Yogurt	Yogurt	Yogurt	Yogurt
	Dinner	Mashed potato and cauliflower with zucchini omelet + broth + olive oil + egg protein.	Mashed vegetable stew with mussola fish + broth + olive oil + egg protein	Mashed onion soup + tuna empanada + olive oil + egg protein	Mashed potato and spinach with hake + broth + olive oil + egg protein	Mashed sweet potato cream with piquillo peppers with cod + broth + olive oil + egg protein	Mashed potato, broccoli, and pumpkin + “flamenquines” + broth + olive oil + egg protein	Mashed pasta soup with potato, turkey, and cheese + broth + olive oil + egg protein
		Yogurt	Yogurt	Yogurt	Yogurt	Yogurt	Yogurt	Yogurt
