## Supplementary material for "The Multiomics Blueprint of Extreme Human Lifespan": Data Set S10

### Sheet: Table S10
	Supplementary Table 10 - CpGs differentially methylated in M116 in comparison to other individuals.
	CpG Name	Coordinate (hg38)	UCSC Transcript Name	UCSC Gene Name	UCSC Gene Location	CGI Location	M116	CTRL	AB Meth	M116 Methylation Status
	cg08259905	chr3:62185753-62185755	NM_002841	PTPRG	Body	Open_Sea	0.0297844	0.90223	-0.872445	Hypomethylated
	cg14435720	chr9:136670634-136670636	NM_201446;NR_029695;NR_045111;NR_046367	EGFL7;MIR126;EGFL7;EGFL7	Body;1stExon;Body;Body	Island	0.039582	0.899605	-0.860023	Hypomethylated
	cg20227471	chr2:24842680-24842682	NM_001377130;NM_001377131;NM_001377132	ADCY3;ADCY3;ADCY3	Body;Body;Body	Open_Sea	0.0959448	0.900214	-0.804269	Hypomethylated
	cg08452456	chr17:47709072-47709074	NM_014726	TBKBP1	Body	Island	0.122012	0.899213	-0.777201	Hypomethylated
	cg26703758	chr11:17770213-17770215	NM_001112741;NM_004976	KCNC1;KCNC1	Body;Body	N_Shore	0.130291	0.906814	-0.776524	Hypomethylated
	cg14859324	chr15:26629215-26629217	NM_000814;NM_001191320;NM_001191321;NM_001278631;NM_021912;NR_103801	GABRB3;GABRB3;GABRB3;GABRB3;GABRB3;GABRB3	Body;5'UTR;TSS200;5'UTR;Body;TSS200	Island	0.0784718	0.834863	-0.756392	Hypomethylated
	cg19081270	chr7:4790711-4790713	NM_001364858	AP5Z1	Body	N_Shore	0.191214	0.935139	-0.743926	Hypomethylated
	cg08689926	chr22:49929281-49929283			Intergenic	Island	0.875156	0.132687	0.742468	Hypermethylated
	cg26954695	chr19:58574193-58574195	NM_001267033;NM_003422;NR_026052;NR_027334	MZF1;MZF1;CENPBD1P1;MZF1-AS1	TSS1500;TSS1500;TSS1500;Body	S_Shore	0.174032	0.908376	-0.734345	Hypomethylated
	cg05872034	chr1:5915979-5915981	NM_001291593	NPHP4	Body	Open_Sea	0.0272942	0.760671	-0.733377	Hypomethylated
	cg16628641	chr16:4376263-4376265	NM_001201472;NM_001201479;NM_001351729;NM_138440	CORO7;CORO7-PAM16;CORO7;VASN	Body;Body;Body;5'UTR	Open_Sea	0.0836925	0.79842	-0.714727	Hypomethylated
	cg16034787	chr5:508233-508235	NM_004174	SLC9A3	Body	Island	0.2379	0.946718	-0.708818	Hypomethylated
	cg02613380	chr10:97570318-97570320	NM_024954	UBTD1	Body	Island	0.0590987	0.766913	-0.707815	Hypomethylated
	cg09282336	chr16:81493348-81493350	NM_198390	CMIP	Body	Open_Sea	0.0526135	0.752739	-0.700125	Hypomethylated
	cg26306476	chr19:5783115-5783117	NM_001134316	PRR22	Body	N_Shelf	0.0551115	0.752673	-0.697562	Hypomethylated
	cg13981054	chr6:18019883-18019885			Intergenic	Open_Sea	0.0154932	0.699503	-0.68401	Hypomethylated
	cg23841819	chr1:205001254-205001256	NM_001005388;NM_001160331	NFASC;NFASC	Body;Body	Open_Sea	0.134891	0.808161	-0.67327	Hypomethylated
	cg26714129	chr8:141300610-141300612	NM_001286646	SLC45A4	5'UTR	Open_Sea	0.115146	0.77688	-0.661734	Hypomethylated
	cg21004358	chr4:186500964-186500966	NR_033900;NR_033901	F11-AS1;F11-AS1	1stExon;1stExon	Island	0.172557	0.830555	-0.657998	Hypomethylated
	cg11787544	chr13:28683795-28683797			Intergenic	Open_Sea	0.27284	0.911222	-0.638382	Hypomethylated
	cg18790646	chr6:32038418-32038420	NM_000500;NM_001128590	CYP21A2;CYP21A2	5'UTR;5'UTR	Open_Sea	0.218427	0.854648	-0.636221	Hypomethylated
	cg23367339	chr17:38466475-38466477	NM_001199417	ARHGAP23	Body	S_Shore	0.306502	0.922407	-0.615905	Hypomethylated
	cg01483824	chr19:48442628-48442630	NM_000836	GRIN2D	Body	Island	0.357351	0.956163	-0.598811	Hypomethylated
	cg04809057	chr14:98693033-98693035			Intergenic	Open_Sea	0.190303	0.78868	-0.598377	Hypomethylated
	cg23714330	chr17:75088775-75088777	NM_001271765;NM_004695	SLC16A5;SLC16A5	5'UTR;5'UTR	S_Shore	0.0652535	0.657535	-0.592281	Hypomethylated
	cg05411165	chr6:27498554-27498556			Intergenic	S_Shelf	0.219693	0.811591	-0.591898	Hypomethylated
	cg00325531	chr1:75125667-75125669			Intergenic	Island	0.851503	0.267891	0.583612	Hypermethylated
	cg00007036	chr1:33276487-33276489	NM_001370212;NM_152493	ZNF362;ZNF362	Body;Body	Island	0.38624	0.965023	-0.578782	Hypomethylated
	cg05840533	chr20:33168136-33168138	NM_001319164;NM_080574	BPIFA2;BPIFA2	5'UTR;TSS200	Open_Sea	0.266297	0.844455	-0.578158	Hypomethylated
	cg07277190	chr12:48329847-48329849	NM_181788	H1-7	1stExon	Island	0.0878953	0.664949	-0.577054	Hypomethylated
	cg19541688	chr19:45786300-45786302	NM_004943	DMWD	Body	Island	0.325294	0.902212	-0.576918	Hypomethylated
	cg20004147	chr2:65491796-65491798			Intergenic	Open_Sea	0.915711	0.345605	0.570106	Hypermethylated
	cg03329597	chr3:108406675-108406677	NM_014981	MYH15	Body	Open_Sea	0.938734	0.375133	0.563601	Hypermethylated
	cg04798314	chr1:246505298-246505300	NM_001375962	SMYD3	Body	N_Shore	0.0530172	0.616402	-0.563384	Hypomethylated
	cg22173637	chr1:214453600-214453602	NM_005401	PTPN14	Body	Open_Sea	0.356834	0.918023	-0.561189	Hypomethylated
	cg23024959	chr6:25175236-25175238			Intergenic	Open_Sea	0.110314	0.668052	-0.557738	Hypomethylated
	cg15212455	chr7:39130938-39130940	NM_001166018	POU6F2	Body	Open_Sea	0.135422	0.691371	-0.555949	Hypomethylated
	cg02488385	chr21:34670452-34670454	NM_053277	CLIC6	1stExon	Island	0.137622	0.693005	-0.555383	Hypomethylated
	cg04657146	chr19:12766132-12766134	NM_001100176	HOOK2	Body	Island	0.936174	0.384892	0.551282	Hypermethylated
	cg21594961	chr3:3111231-3111233	NM_000564;NM_175724;NM_175725	IL5RA;IL5RA;IL5RA	TSS1500;TSS1500;TSS1500	Open_Sea	0.740147	0.192659	0.547488	Hypermethylated
	cg26167301	chr22:29912944-29912946	NM_021090;NM_153050	MTMR3;MTMR3	5'UTR;5'UTR	Open_Sea	0.930552	0.38635	0.544202	Hypermethylated
	cg02833127	chr4:176195581-176195583	NM_144644	SPATA4	5'UTR	Island	0.578512	0.0357023	0.54281	Hypermethylated
	cg16062483	chr14:97978079-97978081	NR_015430;NR_152746;NR_152748;NR_152749	LINC01550;LINC01550;LINC01550;LINC01550	1stExon;1stExon;1stExon;1stExon	Open_Sea	0.0408183	0.582444	-0.541626	Hypomethylated
	cg10501210	chr1:207823674-207823676	NR_135298	MIR29B2CHG	TSS1500	Open_Sea	0.158533	0.699899	-0.541366	Hypomethylated
	cg08240917	chr2:168215048-168215050	NM_013233	STK39	Body	Open_Sea	0.251459	0.783742	-0.532283	Hypomethylated
	cg11738485	chr19:12766185-12766187	NM_001100176	HOOK2	Body	Island	0.968277	0.436441	0.531836	Hypermethylated
	cg06417478	chr19:12766031-12766033	NM_001100176	HOOK2	Body	N_Shore	0.867743	0.336946	0.530797	Hypermethylated
	cg10576280	chr10:122374305-122374307	NM_001377249	PLEKHA1	TSS1500	N_Shore	0.949318	0.420252	0.529065	Hypermethylated
	cg24467349	chr1:109712212-109712214	NM_000851	GSTM5	TSS200	Open_Sea	0.827962	0.303377	0.524585	Hypermethylated
	cg02406531	chr5:103224086-103224088			Intergenic	Open_Sea	0.811377	0.287211	0.524166	Hypermethylated
	cg09718144	chr12:11696107-11696109	NM_001987	ETV6	Body	Open_Sea	0.797565	0.274042	0.523523	Hypermethylated
	cg14080585	chr20:62064664-62064666	NM_003185;NR_130463	TAF4;MIR3195	1stExon;TSS200	Island	0.0131897	0.536044	-0.522854	Hypomethylated
	cg16814680	chr8:90669470-90669472			Intergenic	Open_Sea	0.0446696	0.566392	-0.521722	Hypomethylated
	cg18805164	chr19:35774797-35774799	NM_001366178	ARHGAP33	TSS1500	N_Shore	0.874514	0.353702	0.520812	Hypermethylated
	cg16955800	chr2:183116736-183116738	NM_001287584	NUP35	TSS1500	Open_Sea	0.11744	0.634891	-0.517451	Hypomethylated
	cg06919231	chr6:2432049-2432051			Intergenic	Open_Sea	0.396258	0.912817	-0.516559	Hypomethylated
	cg24245216	chr19:7004645-7004647			Intergenic	Open_Sea	0.0592168	0.575234	-0.516017	Hypomethylated
	cg25348895	chr1:158465204-158465206	NM_001004473	OR10K1	TSS1500	Open_Sea	0.796634	0.281168	0.515466	Hypermethylated
	cg13246055	chr14:76909359-76909361			Intergenic	Open_Sea	0.844562	0.330574	0.513987	Hypermethylated
	cg16958467	chr15:57363600-57363602			Intergenic	Open_Sea	0.164012	0.675745	-0.511733	Hypomethylated
	cg09684846	chr16:10818860-10818862	NM_001079512;NR_134901	TVP23A;TVP23A	TSS200;TSS200	Island	0.273986	0.785347	-0.511361	Hypomethylated
	cg01381374	chr7:93844845-93844847			Intergenic	Open_Sea	0.844463	0.335662	0.508801	Hypermethylated
	cg20628191	chr1:19938735-19938737			Intergenic	Open_Sea	0.8516	0.34318	0.50842	Hypermethylated
	cg22213475	chr2:174380690-174380692	NM_004882	CIR1	Body	Open_Sea	0.893201	0.386081	0.50712	Hypermethylated
	cg14323910	chr6:32660527-32660529	NM_002123;NR_133907	HLA-DQB1;HLA-DQB1-AS1	Body;Body	N_Shelf	0.129262	0.634936	-0.505675	Hypomethylated
	cg01778345	chr1:117884812-117884814	NM_001135589;NM_017686	GDAP2;GDAP2	Body;Body	Open_Sea	0.0868033	0.591509	-0.504706	Hypomethylated
	cg16373938	chr20:24893122-24893124			Intergenic	Open_Sea	0.380999	0.883666	-0.502667	Hypomethylated
	cg02329358	chr7:143197501-143197503	NM_001130026;NM_001130026;NM_001363538;NM_001363538	TCAF2;TCAF2;TCAF2;TCAF2	3'UTR;3'UTR;3'UTR;3'UTR	Open_Sea	0.86569	0.363316	0.502374	Hypermethylated
	cg18586585	chr9:2229443-2229445			Intergenic	Open_Sea	0.702601	0.201971	0.50063	Hypermethylated
	Table legend
	CpG Name: Unique identifier from the Illumina CG database.
	Coordinate (hg38): CpG location annotated in hg38/GRCh38.
	UCSC Transcript Name: Transcript identification of the transcript associated with the CpG (UCSC annotation). If the CpG is not associated with any transcript, there is no annotation.
	UCSC Gene Name: Gene symbol of the gene associated with the CpG (UCSC annotation). If the CpG is not associated with a gene, there is no annotation.
	UCSC Gene Location: CpG annotation in relation to gene region.
	CGI Location: Localization of the CpG according to CpG island.
	M116: Methylation β-value of the CpG in M116 sample.
	CTRL: Mean methylation β-value of CpG in control individuals.
	Aβ Meth: Methylation difference between the β value of M116 and mean β value of control individuals.
	Meth Status: Whether the CpG site is hypomethylated or hypermethylated in the M116 sample in comparison to control samples.
