## Supplementary material for "The Multiomics Blueprint of Extreme Human Lifespan": Data Set S11

### Sheet: Table S11
	Supplementary Table 11 - Classification of differentially methylated CpG sites according to CpG Island or gene location.
		All DMPs		Hypomethylated DMPs		Hypermethylated DMPs
		N	%	N	%	N	%
	CpG Island	18	26.09	13	27.66	5	22.73
	CpG Shore	9	13.04	6	12.77	3	13.63
	CpG Shelf	3	4.35	3	6.38	0	0
	Open Sea	39	56.52	25	53.19	14	63.64
	TOTAL	69	100	47	100	22	100
		All DMPs		Hypomethylated DMPs		Hypermethylated DMPs
		N	%	N	%	N	%
	TSS1500	7	10.1449	3	6.38298	4	18.1818
	TSS200	5	7.24638	4	8.51064	1	4.54545
	5'UTR	6	8.69565	4	8.51064	2	9.09091
	1stExon	5	7.24638	5	10.6383	0	0
	Body	27	39.13	21	44.68	6	27.27
	3'UTR	1	1.45	0	0	1	4.55
	Intergenic	18	26.09	10	21.28	8	36.36
	TOTAL	69	100.003	47	100.003	22	99.9982
