## Supplementary material for "The Multiomics Blueprint of Extreme Human Lifespan": Data Set S12

### Sheet: Table S12
	Supplementary Table 12 - Differentially methylated CpG sites that correlate with gene expression in human cell lines.
	CpG Name	Coordinate (hg38)	UCSC Gene Name	UCSC Gene Location	CGI Location	M116	CTRL	AB Meth	Rho Coeff.	Corr. P.value	M116 Meth Status	M116 gene expression
	cg14435720	chr9:136670634-136670636	EGFL7	Body	Island	0.039582	0.899605	-0.860023	0.423904	2.56339e-44	Hypomethylated	Low_Expression
	cg20227471	chr2:24842680-24842682	ADCY3	Body	OpenSea	0.0959448	0.900214	-0.804269	0.303085	2.03878e-22	Hypomethylated	Low_Expression
	cg16628641	chr16:4376263-4376265	VASN	5'UTR	OpenSea	0.0836925	0.79842	-0.714727	-0.672443	7.18428e-131	Hypomethylated	High_Expression
	cg10576280	chr10:122374305-122374307	PLEKHA1	TSS1500	N_Shore	0.949318	0.420252	0.529065	-0.669738	1.86541e-129	Hypermethylated	Low_Expression
	Table legend
	CpG Name: Unique identifier from the Illumina CG database.
	Coordinate (hg38): CpG location annotated in hg38/GRCh38.
	UCSC Gene Name: Gene symbol of the gene associated with the CpG (UCSC annotation).
	UCSC Gene Location: CpG annotation in relation to gene region.
	CGI Location: Localization of the CpG according to CpG island.
	M116: Methylation β-value of the CpG in M116 sample.
	CTRL: Mean methylation β-value of CpG in control individuals.
	Aβ Meth: Methylation difference between the β value of M116 and mean β value of control individuals.
	Rho Coeff: Correlation Rho coefficient resulting from Spearman correlation between methylation and expression data in human cell lines.
	Corr. P.Value: Correlation p-value resulting from Spearman correlation between methylation and expression in human cell lines.
	M116 Meth Status: Whether the CpG site is hypomethylated or hypermethylated in the M116 sample in comparison to control samples.
